# Gelsolin Counteracts ER Stress-Driven Inflammatory Circuits in Psoriasis-like Dermatitis

**DOI:** 10.1101/2025.11.20.689413

**Authors:** Daisuke Ori, Haruna Okude, Riko Konishi, Motoya Murase, Shuya Hiroki, Saki Takahara, Towa Tanaka, Rina Toyodome, Norisuke Kano, Takumi Kawasaki, Ken J Ishii, Kouji Kobiyama, Hideyuki Nakashima, Kinichi Nakashima, Miwa Sasai, Masahiro Yamamoto, Yutaro Kumagai, Akio Tsuru, Kenji Kohno, Taro Kawai

## Abstract

Psoriasis is a chronic inflammatory skin disorder driven by amplified communication between immune cells and keratinocytes. Here, we show that imiquimod (IMQ) triggers organelle stress responses that directly contribute to this pathogenic circuit. In dendritic cells (DCs), IMQ promotes formation of ER–mitochondria contact sites (MAMs), inducing ER stress and activation of the unfolded protein response (UPR). These pathways act independently of, yet converge with, TLR7/MyD88 signaling to enhance IL-23 expression. IMQ also increases cytosolic Ca²^+^, facilitating NLRP3 inflammasome activation and release of mitochondrial DNA (mtDNA). In parallel, keratinocytes exposed to IMQ activate UPR-dependent genes, including Defb14 (mBD14), a psoriasis-associated antimicrobial peptide. Extracellular mtDNA and mBD14 then cooperatively stimulate plasmacytoid DCs through TLR9, establishing a feed-forward inflammatory loop. We further identify Gelsolin as a direct IMQ-binding protein that mitigates IMQ-induced ER stress; its loss amplifies ER stress, UPR activation, and oxidative stress, and its expression is reduced in human psoriatic lesions. Thus, MAM–UPR signaling links intracellular organelle stress to the intercellular networks that drive psoriatic inflammation, with Gelsolin acting as a critical intrinsic safeguard.
