## Supplemental Table 1 for "Gelsolin Counteracts ER Stress-Driven Inflammatory Circuits in Psoriasis-like Dermatitis"

gene_id	logFC	logCPM	PValue	FDR	gene_name	gene_type	log2FoldChange	pvalue
ENSMUSG00000051879.4	10.0174946	5.418130564	3.95E-117	2.34E-113	Krt71	protein_coding	10.0174946	3.95E-117
ENSMUSG00000028341.9	5.100968997	4.910161614	5.24E-70	1.55E-66	Nr4a3	protein_coding	5.100968997	5.24E-70
ENSMUSG00000026166.14	4.10774294	6.948711057	2.39E-65	6.07E-62	Ccl20	protein_coding	4.10774294	2.39E-65
ENSMUSG00000023034.7	4.011789645	6.612447839	4.66E-62	1.04E-58	Nr4a1	protein_coding	4.011789645	4.66E-62
ENSMUSG00000032515.8	2.952703298	6.684838113	9.58E-39	1.71E-35	Csrnp1	protein_coding	2.952703298	9.58E-39
ENSMUSG00000034394.14	2.671531636	7.395318114	6.02E-34	8.92E-31	Lif	protein_coding	2.671531636	6.02E-34
ENSMUSG00000038067.2	2.430242325	5.94616849	3.25E-27	3.41E-24	Csf3	protein_coding	2.430242325	3.25E-27
ENSMUSG00000026628.13	2.304092011	6.574831963	1.42E-25	1.41E-22	Atf3	protein_coding	2.304092011	1.42E-25
ENSMUSG00000024014.8	2.192680362	7.505725861	2.94E-24	2.75E-21	Pim1	protein_coding	2.192680362	2.94E-24
ENSMUSG00000024190.7	2.326675718	5.142204511	6.82E-24	6.06E-21	Dusp1	protein_coding	2.326675718	6.82E-24
ENSMUSG00000062232.14	2.159390015	6.34767949	9.44E-23	8.00E-20	Rapgef2	protein_coding	2.159390015	9.44E-23
ENSMUSG00000023206.16	2.476382826	3.892959102	1.33E-22	1.07E-19	Il15ra	protein_coding	2.476382826	1.33E-22
ENSMUSG00000039824.4	3.223191861	2.387829086	3.06E-22	2.37E-19	Myl6b	protein_coding	3.223191861	3.06E-22
ENSMUSG00000019850.11	2.022882828	7.880200434	3.24E-21	2.08E-18	Tnfaip3	protein_coding	2.022882828	3.24E-21
ENSMUSG00000058427.10	2.012140742	9.077848439	3.27E-21	2.08E-18	Cxcl2	protein_coding	2.012140742	3.27E-21
ENSMUSG00000023087.15	2.030980866	6.930545722	4.75E-21	2.91E-18	Noct	protein_coding	2.030980866	4.75E-21
ENSMUSG00000050931.7	2.141928418	5.217621284	5.13E-21	3.00E-18	Sgms2	protein_coding	2.141928418	5.13E-21
ENSMUSG00000007682.6	5.201509489	1.207633578	6.05E-21	3.32E-18	Dio2	protein_coding	5.201509489	6.05E-21
ENSMUSG00000021250.13	2.027552279	6.816895955	6.16E-21	3.32E-18	Fos	protein_coding	2.027552279	6.16E-21
ENSMUSG00000031734.13	2.055468431	6.359138276	6.57E-21	3.44E-18	Irx3	protein_coding	2.055468431	6.57E-21
ENSMUSG00000050092.3	3.412393258	2.034600921	6.82E-21	3.47E-18	Sprr2b	protein_coding	3.412393258	6.82E-21
ENSMUSG00000110850.1	2.106028782	4.989120938	4.61E-20	2.16E-17	Slc30a1	protein_coding	2.106028782	4.61E-20
ENSMUSG00000039782.15	1.90860843	7.148652621	5.40E-19	2.34E-16	Cpeb2	protein_coding	1.90860843	5.40E-19
ENSMUSG00000032487.8	1.881757444	10.34370736	5.62E-19	2.38E-16	Ptgs2	protein_coding	1.881757444	5.62E-19
ENSMUSG00000020893.17	1.891832754	7.592613415	7.74E-19	3.20E-16	Per1	protein_coding	1.891832754	7.74E-19
ENSMUSG00000018916.5	2.042867666	4.581524548	2.91E-18	1.15E-15	Csf2	protein_coding	2.042867666	2.91E-18
ENSMUSG00000015501.10	1.848098122	7.638198887	4.18E-18	1.62E-15	Hivep2	protein_coding	1.848098122	4.18E-18
ENSMUSG00000021367.8	1.811989467	7.480373763	1.83E-17	6.79E-15	Edn1	protein_coding	1.811989467	1.83E-17
ENSMUSG00000032691.14	2.999629817	1.743953119	5.45E-16	1.98E-13	Nlrp3	protein_coding	2.999629817	5.45E-16
ENSMUSG00000003545.3	2.015049196	3.513889175	2.72E-15	9.31E-13	Fosb	protein_coding	2.015049196	2.72E-15
ENSMUSG00000046354.3	2.214604334	2.831659252	3.57E-15	1.20E-12	Defb14	protein_coding	2.214604334	3.57E-15
ENSMUSG00000067931.6	1.771772368	5.006522024	4.50E-15	1.48E-12	Zfp948	protein_coding	1.771772368	4.50E-15
ENSMUSG00000017418.14	1.656790972	6.77212371	8.76E-15	2.78E-12	Arl5b	protein_coding	1.656790972	8.76E-15
ENSMUSG00000026360.9	2.046924417	3.209753105	1.28E-14	3.94E-12	Rgs2	protein_coding	2.046924417	1.28E-14
ENSMUSG00000032846.10	1.622174705	6.732127688	3.01E-14	8.94E-12	Zswim6	protein_coding	1.622174705	3.01E-14
ENSMUSG00000026819.15	1.585659729	7.00256962	8.75E-14	2.55E-11	Slc25a25	protein_coding	1.585659729	8.75E-14
ENSMUSG00000026012.2	1.614128564	6.000880916	1.09E-13	3.08E-11	Cd28	protein_coding	1.614128564	1.09E-13
ENSMUSG00000031765.8	1.54109031	8.420836548	2.29E-13	6.36E-11	Mt1	protein_coding	1.54109031	2.29E-13
ENSMUSG00000043613.8	2.24264795	2.296769001	4.69E-13	1.29E-10	Mmp3	protein_coding	2.24264795	4.69E-13
ENSMUSG00000038518.15	1.574530074	5.659201318	6.12E-13	1.65E-10	Jarid2	protein_coding	1.574530074	6.12E-13
ENSMUSG00000005148.8	1.512427475	7.785205537	7.17E-13	1.90E-10	Klf5	protein_coding	1.512427475	7.17E-13
ENSMUSG00000020275.9	1.559856984	5.827231608	7.59E-13	1.96E-10	Rel	protein_coding	1.559856984	7.59E-13
ENSMUSG00000056749.7	1.578213614	5.462615587	7.70E-13	1.96E-10	Nfil3	protein_coding	1.578213614	7.70E-13
ENSMUSG00000042608.15	1.575403062	5.50264672	8.21E-13	2.06E-10	Stk40	protein_coding	1.575403062	8.21E-13
ENSMUSG00000044786.6	1.519384152	6.852503671	8.85E-13	2.19E-10	Zfp36	protein_coding	1.519384152	8.85E-13
ENSMUSG00000024912.6	1.499240275	7.102240991	1.48E-12	3.56E-10	Fosl1	protein_coding	1.499240275	1.48E-12
ENSMUSG00000026826.13	2.119647465	2.407974652	1.61E-12	3.71E-10	Nr4a2	protein_coding	2.119647465	1.61E-12
ENSMUSG00000048249.14	1.608531191	4.729217069	1.65E-12	3.76E-10	Crebrf	protein_coding	1.608531191	1.65E-12
ENSMUSG00000039910.10	1.498110233	6.627768856	2.06E-12	4.58E-10	Cited2	protein_coding	1.498110233	2.06E-12
ENSMUSG00000032724.5	1.47979713	7.193238472	2.66E-12	5.85E-10	Abtb2	protein_coding	1.47979713	2.66E-12
ENSMUSG00000022893.14	1.467091654	6.97913563	4.48E-12	9.72E-10	Adamts1	protein_coding	1.467091654	4.48E-12
ENSMUSG00000035671.6	1.460989927	6.233654567	9.15E-12	1.89E-09	Zswim4	protein_coding	1.460989927	9.15E-12
ENSMUSG00000047562.3	1.503512178	5.242128558	1.14E-11	2.31E-09	Mmp10	protein_coding	1.503512178	1.14E-11
ENSMUSG00000032000.17	1.527539986	4.84456255	1.32E-11	2.63E-09	Birc3	protein_coding	1.527539986	1.32E-11
ENSMUSG00000031737.11	1.474067707	5.535775051	1.74E-11	3.39E-09	Irx5	protein_coding	1.474067707	1.74E-11
ENSMUSG00000039239.14	1.881737068	2.751967699	1.79E-11	3.45E-09	Tgfb2	protein_coding	1.881737068	1.79E-11
ENSMUSG00000034855.13	1.691973313	3.424859059	2.29E-11	4.33E-09	Cxcl10	protein_coding	1.691973313	2.29E-11
ENSMUSG00000075327.10	1.525371234	4.519806013	3.00E-11	5.51E-09	Zbtb2	protein_coding	1.525371234	3.00E-11
ENSMUSG00000097629.3	1.478213704	4.815709598	5.68E-11	1.02E-08	Clcf1	protein_coding	1.478213704	5.68E-11
ENSMUSG00000029135.10	1.364788605	9.063740973	6.29E-11	1.10E-08	Fosl2	protein_coding	1.364788605	6.29E-11
ENSMUSG00000056313.5	1.558004994	3.974704116	6.40E-11	1.11E-08	Tcim	protein_coding	1.558004994	6.40E-11
ENSMUSG00000001627.12	1.367482014	7.977680458	7.00E-11	1.19E-08	Ifrd1	protein_coding	1.367482014	7.00E-11
ENSMUSG00000117975.1	1.404377325	5.873843216	8.51E-11	1.43E-08	Itprip	protein_coding	1.404377325	8.51E-11
ENSMUSG00000040511.14	1.375773926	6.662181322	9.19E-11	1.53E-08	Pvr	protein_coding	1.375773926	9.19E-11
ENSMUSG00000027399.1	1.347228078	9.257894314	1.06E-10	1.74E-08	Il1a	protein_coding	1.347228078	1.06E-10
ENSMUSG00000093828.7	2.794773452	1.034220885	1.13E-10	1.84E-08	Ccl27a	protein_coding	2.794773452	1.13E-10
ENSMUSG00000007872.3	1.504585829	4.184557747	1.49E-10	2.40E-08	Id3	protein_coding	1.504585829	1.49E-10
ENSMUSG00000039232.12	1.362491672	6.354141379	1.67E-10	2.66E-08	Stx11	protein_coding	1.362491672	1.67E-10
ENSMUSG00000014905.4	1.39549809	5.507688059	1.69E-10	2.66E-08	Dnajb9	protein_coding	1.39549809	1.69E-10
ENSMUSG00000095098.2	1.349565369	6.963520625	1.72E-10	2.68E-08	Ccdc85b	protein_coding	1.349565369	1.72E-10
ENSMUSG00000003279.17	1.937790432	2.20697898	2.46E-10	3.77E-08	Dlgap1	protein_coding	1.937790432	2.46E-10
ENSMUSG00000026773.19	1.356453067	6.063200712	2.82E-10	4.26E-08	Pfkfb3	protein_coding	1.356453067	2.82E-10
ENSMUSG00000021699.17	1.674487427	2.995404041	4.11E-10	5.99E-08	Pde4d	protein_coding	1.674487427	4.11E-10
ENSMUSG00000047180.8	3.254285686	0.574303416	4.20E-10	6.03E-08	Neurl3	protein_coding	3.254285686	4.20E-10
ENSMUSG00000034765.6	1.307145724	7.713708436	4.61E-10	6.57E-08	Dusp5	protein_coding	1.307145724	4.61E-10
ENSMUSG00000006445.3	1.286361723	9.224901446	6.60E-10	8.97E-08	Epha2	protein_coding	1.286361723	6.60E-10
ENSMUSG00000030203.17	1.327221889	5.729128203	9.22E-10	1.22E-07	Dusp16	protein_coding	1.327221889	9.22E-10
ENSMUSG00000042734.6	1.304874567	6.149800004	1.03E-09	1.36E-07	Ttc9	protein_coding	1.304874567	1.03E-09
ENSMUSG00000029378.5	1.382101313	4.612730976	1.16E-09	1.52E-07	Areg	protein_coding	1.382101313	1.16E-09
ENSMUSG00000038894.7	1.276487136	7.535479759	1.19E-09	1.54E-07	Irs2	protein_coding	1.276487136	1.19E-09
ENSMUSG00000024401.14	1.316407657	5.410404872	1.76E-09	2.25E-07	Tnf	protein_coding	1.316407657	1.76E-09
ENSMUSG00000048776.8	1.370046322	4.51526315	2.05E-09	2.60E-07	Pthlh	protein_coding	1.370046322	2.05E-09
ENSMUSG00000053581.13	1.26664346	6.438973779	2.51E-09	3.14E-07	Zfand2a	protein_coding	1.26664346	2.51E-09
ENSMUSG00000057706.7	1.316385299	5.12053529	2.69E-09	3.35E-07	Mex3b	protein_coding	1.316385299	2.69E-09
ENSMUSG00000026596.13	1.232985181	8.037390208	3.63E-09	4.43E-07	Abl2	protein_coding	1.232985181	3.63E-09
ENSMUSG00000022508.5	1.273789784	5.722147122	4.08E-09	4.91E-07	Bcl6	protein_coding	1.273789784	4.08E-09
ENSMUSG00000029385.14	1.264473304	5.779011755	4.81E-09	5.63E-07	Ccng2	protein_coding	1.264473304	4.81E-09
ENSMUSG00000071226.11	1.39741544	3.884860812	5.18E-09	6.02E-07	Cecr2	protein_coding	1.39741544	5.18E-09
ENSMUSG00000031530.6	1.269816924	5.516585073	5.48E-09	6.33E-07	Dusp4	protein_coding	1.269816924	5.48E-09
ENSMUSG00000031762.7	1.21212413	9.004605244	5.69E-09	6.49E-07	Mt2	protein_coding	1.21212413	5.69E-09
ENSMUSG00000028680.14	1.216843419	7.896613188	5.88E-09	6.59E-07	Plk3	protein_coding	1.216843419	5.88E-09
ENSMUSG00000033863.2	1.240462682	6.173343095	6.10E-09	6.75E-07	Klf9	protein_coding	1.240462682	6.10E-09
ENSMUSG00000037405.8	1.218141054	7.279552572	6.66E-09	7.27E-07	Icam1	protein_coding	1.218141054	6.66E-09
ENSMUSG00000020385.16	1.283309393	5.099865214	6.82E-09	7.40E-07	Clk4	protein_coding	1.283309393	6.82E-09
ENSMUSG00000062901.3	1.26090168	5.468228731	7.41E-09	7.99E-07	Klhl24	protein_coding	1.26090168	7.41E-09
ENSMUSG00000037126.16	1.374799631	3.922337898	7.60E-09	8.15E-07	Psd	protein_coding	1.374799631	7.60E-09
ENSMUSG00000042622.14	1.242064903	5.907501725	7.83E-09	8.34E-07	Maff	protein_coding	1.242064903	7.83E-09
ENSMUSG00000029377.5	1.254070459	5.564401109	8.05E-09	8.48E-07	Ereg	protein_coding	1.254070459	8.05E-09
ENSMUSG00000062960.10	1.257427161	5.377767213	9.11E-09	9.54E-07	Kdr	protein_coding	1.257427161	9.11E-09
ENSMUSG00000032010.15	1.498765727	3.056239249	9.63E-09	1.00E-06	Usp2	protein_coding	1.498765727	9.63E-09
ENSMUSG00000044098.14	1.237950309	5.693324015	1.07E-08	1.11E-06	Rsbn1	protein_coding	1.237950309	1.07E-08
ENSMUSG00000037447.16	1.248756905	5.398646307	1.11E-08	1.13E-06	Arid5a	protein_coding	1.248756905	1.11E-08
ENSMUSG00000000282.12	1.227742705	5.581325758	1.54E-08	1.56E-06	Mnt	protein_coding	1.227742705	1.54E-08
ENSMUSG00000063727.3	1.27520435	4.635598571	1.77E-08	1.74E-06	Tnfrsf11b	protein_coding	1.27520435	1.77E-08
ENSMUSG00000020427.11	1.171818217	7.944951593	2.00E-08	1.95E-06	Igfbp3	protein_coding	1.171818217	2.00E-08
ENSMUSG00000015202.13	1.262403523	4.686572393	2.06E-08	2.01E-06	Cnksr3	protein_coding	1.262403523	2.06E-08
ENSMUSG00000024512.4	1.187386274	6.205898572	2.48E-08	2.37E-06	Dynap	protein_coding	1.187386274	2.48E-08
ENSMUSG00000026655.15	1.162184325	7.967377075	2.58E-08	2.44E-06	Fam107b	protein_coding	1.162184325	2.58E-08
ENSMUSG00000006587.6	1.278977602	4.35118166	2.63E-08	2.48E-06	Snai3	protein_coding	1.278977602	2.63E-08
ENSMUSG00000038587.10	1.157181561	8.381395904	2.76E-08	2.58E-06	Akap12	protein_coding	1.157181561	2.76E-08
ENSMUSG00000036894.3	1.151116233	7.367725132	3.96E-08	3.60E-06	Rap2b	protein_coding	1.151116233	3.96E-08
ENSMUSG00000038151.13	1.171289844	6.057479639	4.14E-08	3.68E-06	Prdm1	protein_coding	1.171289844	4.14E-08
ENSMUSG00000032265.14	1.306398317	3.799205275	5.81E-08	5.02E-06	Tent5a	protein_coding	1.306398317	5.81E-08
ENSMUSG00000028214.13	4.096036029	-0.336227965	5.91E-08	5.08E-06	Gem	protein_coding	4.096036029	5.91E-08
ENSMUSG00000053706.2	1.140160457	6.422271952	7.49E-08	6.23E-06	B430305J03Rik	protein_coding	1.140160457	7.49E-08
ENSMUSG00000031523.16	1.147499356	6.062645817	7.58E-08	6.28E-06	Dlc1	protein_coding	1.147499356	7.58E-08
ENSMUSG00000035992.15	1.139447479	6.121245535	8.98E-08	7.29E-06	Fnip1	protein_coding	1.139447479	8.98E-08
ENSMUSG00000026107.11	1.114730734	7.597718963	9.67E-08	7.72E-06	Nabp1	protein_coding	1.114730734	9.67E-08
ENSMUSG00000005125.13	1.097992553	9.367909294	1.19E-07	9.33E-06	Ndrg1	protein_coding	1.097992553	1.19E-07
ENSMUSG00000050395.9	1.203021009	4.444490745	1.32E-07	1.02E-05	Tnfsf15	protein_coding	1.203021009	1.32E-07
ENSMUSG00000046733.7	1.099702981	7.888416738	1.34E-07	1.03E-05	Gprc5a	protein_coding	1.099702981	1.34E-07
ENSMUSG00000047414.6	1.089360272	8.194347257	1.67E-07	1.26E-05	Flrt2	protein_coding	1.089360272	1.67E-07
ENSMUSG00000023947.8	1.412879376	2.788197129	1.92E-07	1.44E-05	Nfkbie	protein_coding	1.412879376	1.92E-07
ENSMUSG00000021822.3	1.078426479	8.837703671	2.04E-07	1.53E-05	Plau	protein_coding	1.078426479	2.04E-07
ENSMUSG00000047604.3	1.77796942	1.64673966	2.06E-07	1.54E-05	Frat2	protein_coding	1.77796942	2.06E-07
ENSMUSG00000084897.1	2.750315846	0.330030209	2.27E-07	1.67E-05	Gm14226	protein_coding	2.750315846	2.27E-07
ENSMUSG00000035020.11	1.120097356	5.597218928	2.30E-07	1.68E-05	Epgn	protein_coding	1.120097356	2.30E-07
ENSMUSG00000025402.12	1.146850854	4.86139074	2.53E-07	1.83E-05	Nab2	protein_coding	1.146850854	2.53E-07
ENSMUSG00000001300.16	1.087022502	6.630180558	2.60E-07	1.87E-05	Efnb2	protein_coding	1.087022502	2.60E-07
ENSMUSG00000038418.7	1.084654148	6.639935823	2.75E-07	1.96E-05	Egr1	protein_coding	1.084654148	2.75E-07
ENSMUSG00000030522.14	1.112200211	5.369421737	3.30E-07	2.32E-05	Mtmr10	protein_coding	1.112200211	3.30E-07
ENSMUSG00000116429.1	1.164449516	4.387990525	3.62E-07	2.52E-05	Ddit3	protein_coding	1.164449516	3.62E-07
ENSMUSG00000020303.2	1.071253883	6.133705477	4.80E-07	3.26E-05	Stc2	protein_coding	1.071253883	4.80E-07
ENSMUSG00000031642.9	1.053614583	7.299620011	4.80E-07	3.26E-05	Sh3rf1	protein_coding	1.053614583	4.80E-07
ENSMUSG00000041328.16	1.066985789	6.130819268	5.32E-07	3.57E-05	Pcf11	protein_coding	1.066985789	5.32E-07
ENSMUSG00000023951.18	1.040307172	7.291201718	6.65E-07	4.38E-05	Vegfa	protein_coding	1.040307172	6.65E-07
ENSMUSG00000040128.9	1.037878669	7.405338547	6.87E-07	4.51E-05	Pnrc1	protein_coding	1.037878669	6.87E-07
ENSMUSG00000072568.4	1.040942854	7.08909949	6.89E-07	4.51E-05	Lratd2	protein_coding	1.040942854	6.89E-07
ENSMUSG00000024042.7	1.032976957	7.736049405	7.25E-07	4.72E-05	Sik1	protein_coding	1.032976957	7.25E-07
ENSMUSG00000024330.17	2.152450713	0.799113861	7.70E-07	5.00E-05	Col11a2	protein_coding	2.152450713	7.70E-07
ENSMUSG00000027346.15	1.149684129	4.124218289	8.13E-07	5.26E-05	Gpcpd1	protein_coding	1.149684129	8.13E-07
ENSMUSG00000000078.7	1.021319807	9.061166769	8.26E-07	5.33E-05	Klf6	protein_coding	1.021319807	8.26E-07
ENSMUSG00000056429.4	1.032360593	7.112405412	8.41E-07	5.40E-05	Tgoln1	protein_coding	1.032360593	8.41E-07
ENSMUSG00000040473.15	1.235542915	3.315611563	9.13E-07	5.78E-05	Cfap69	protein_coding	1.235542915	9.13E-07
ENSMUSG00000038594.9	1.220322927	3.404622712	1.04E-06	6.47E-05	Cep85l	protein_coding	1.220322927	1.04E-06
ENSMUSG00000038679.16	1.284511275	2.965417937	1.06E-06	6.57E-05	Trps1	protein_coding	1.284511275	1.06E-06
ENSMUSG00000028525.16	1.051186091	5.623384753	1.11E-06	6.84E-05	Pde4b	protein_coding	1.051186091	1.11E-06
ENSMUSG00000087141.1	1.05083651	5.609210407	1.16E-06	7.10E-05	Plcxd2	protein_coding	1.05083651	1.16E-06
ENSMUSG00000067219.9	1.068063814	5.126617572	1.18E-06	7.17E-05	Nipal1	protein_coding	1.068063814	1.18E-06
ENSMUSG00000097449.9	2.055307787	0.886926391	1.39E-06	8.29E-05	Prkcg	protein_coding	2.055307787	1.39E-06
ENSMUSG00000026094.14	1.026069715	6.134893228	1.39E-06	8.29E-05	Stk17b	protein_coding	1.026069715	1.39E-06
ENSMUSG00000040435.12	1.010514029	6.832298265	1.53E-06	8.93E-05	Ppp1r15a	protein_coding	1.010514029	1.53E-06
ENSMUSG00000029638.17	1.162064791	3.598111596	1.77E-06	0.000101494	Glcci1	protein_coding	1.162064791	1.77E-06
ENSMUSG00000020034.7	1.300283668	2.708336871	1.79E-06	0.000101995	Tcp11l2	protein_coding	1.300283668	1.79E-06
ENSMUSG00000018678.13	1.06660575	4.747125819	1.79E-06	0.000101995	Sp2	protein_coding	1.06660575	1.79E-06
ENSMUSG00000048616.4	1.299864438	2.737212125	1.80E-06	0.000101995	Nog	protein_coding	1.299864438	1.80E-06
ENSMUSG00000001542.7	1.005915454	6.654146306	1.80E-06	0.000101995	Ell2	protein_coding	1.005915454	1.80E-06
ENSMUSG00000032370.8	1.292808064	2.717758574	2.04E-06	0.000113144	Lactb	protein_coding	1.292808064	2.04E-06
ENSMUSG00000039701.11	1.080053641	4.426242776	2.09E-06	0.000115219	Usp53	protein_coding	1.080053641	2.09E-06
ENSMUSG00000046675.7	1.102331796	4.166962973	2.12E-06	0.000116073	Tmem251	protein_coding	1.102331796	2.12E-06
ENSMUSG00000041488.16	1.003285474	6.208266371	2.27E-06	0.000122048	Stx3	protein_coding	1.003285474	2.27E-06
ENSMUSG00000047671.8	1.263543258	2.711846908	3.42E-06	0.000173598	Tctex1d4	protein_coding	1.263543258	3.42E-06
ENSMUSG00000069114.8	1.017285787	4.851549363	4.62E-06	0.000220908	Zbtb10	protein_coding	1.017285787	4.62E-06
ENSMUSG00000026068.11	1.362414242	2.202885977	4.63E-06	0.000221132	Il18rap	protein_coding	1.362414242	4.63E-06
ENSMUSG00000059668.6	4.560859614	-0.759934724	4.81E-06	0.000227159	Krt4	protein_coding	4.560859614	4.81E-06
ENSMUSG00000043421.8	1.222245305	2.767332711	5.54E-06	0.000257543	Hilpda	protein_coding	1.222245305	5.54E-06
ENSMUSG00000032238.17	1.092299035	3.616076669	6.29E-06	0.000284974	Rora	protein_coding	1.092299035	6.29E-06
ENSMUSG00000024805.16	1.011892042	4.593667989	7.24E-06	0.000318294	Pcgf5	protein_coding	1.011892042	7.24E-06
ENSMUSG00000037526.7	1.022054704	4.291532862	8.41E-06	0.000357872	Atg14	protein_coding	1.022054704	8.41E-06
ENSMUSG00000000216.8	1.242790505	2.445828526	1.09E-05	0.000450366	Scnn1g	protein_coding	1.242790505	1.09E-05
ENSMUSG00000039328.11	1.161898489	2.868401765	1.17E-05	0.000476972	Rnf122	protein_coding	1.161898489	1.17E-05
ENSMUSG00000031266.7	1.001397656	4.290658865	1.28E-05	0.000513501	Gla	protein_coding	1.001397656	1.28E-05
ENSMUSG00000020770.13	1.041875616	3.774828107	1.38E-05	0.000548555	Unk	protein_coding	1.041875616	1.38E-05
ENSMUSG00000039556.16	1.359452904	1.834790742	1.70E-05	0.000664928	Ppp1r3f	protein_coding	1.359452904	1.70E-05
ENSMUSG00000035566.7	2.493347211	-0.054287764	1.76E-05	0.000679872	Pcdh17	protein_coding	2.493347211	1.76E-05
ENSMUSG00000029670.12	1.06622544	3.237079191	2.24E-05	0.000833432	Ing3	protein_coding	1.06622544	2.24E-05
ENSMUSG00000107705.1	1.015882272	3.738748352	2.25E-05	0.000836245	Gm45062	protein_coding	1.015882272	2.25E-05
ENSMUSG00000054150.12	1.058514532	3.311814329	2.37E-05	0.000871561	Syne3	protein_coding	1.058514532	2.37E-05
ENSMUSG00000074179.11	2.731573029	-0.306370522	2.53E-05	0.000916419	Gm10639	protein_coding	2.731573029	2.53E-05
ENSMUSG00000033644.5	2.449106849	-0.08869463	2.71E-05	0.000961841	Piwil2	protein_coding	2.449106849	2.71E-05
ENSMUSG00000026358.13	7.156575999	-1.200452528	2.86E-05	0.001002488	Rgs1	protein_coding	7.156575999	2.86E-05
ENSMUSG00000049811.17	1.917392782	0.530948886	2.89E-05	0.001008738	Fam161a	protein_coding	1.917392782	2.89E-05
ENSMUSG00000042138.9	1.025347905	3.40581076	3.31E-05	0.001136638	Msantd2	protein_coding	1.025347905	3.31E-05
ENSMUSG00000023391.8	1.047752357	3.080907746	4.77E-05	0.00156905	Dlx2	protein_coding	1.047752357	4.77E-05
ENSMUSG00000092035.8	1.646708621	0.859896168	4.85E-05	0.001591058	Peg10	protein_coding	1.646708621	4.85E-05
ENSMUSG00000024049.15	2.304169594	-0.023940902	4.94E-05	0.001619241	Myom1	protein_coding	2.304169594	4.94E-05
ENSMUSG00000040896.16	7.06414056	-1.276366122	5.33E-05	0.001730447	Kcnd3	protein_coding	7.06414056	5.33E-05
ENSMUSG00000027358.6	1.22010713	2.060326847	5.76E-05	0.001849136	Bmp2	protein_coding	1.22010713	5.76E-05
ENSMUSG00000044006.8	1.967581298	0.264863076	6.82E-05	0.002114501	Cilp2	protein_coding	1.967581298	6.82E-05
ENSMUSG00000025279.7	1.157606795	2.243275809	7.13E-05	0.002191519	Dnase1l3	protein_coding	1.157606795	7.13E-05
ENSMUSG00000041046.7	1.324024016	1.633158325	7.42E-05	0.002272213	Ramp3	protein_coding	1.324024016	7.42E-05
ENSMUSG00000014813.9	2.259929232	-0.057612724	7.46E-05	0.002278767	Stc1	protein_coding	2.259929232	7.46E-05
ENSMUSG00000036158.12	1.203490995	1.95743203	0.000103607	0.002978817	Prickle1	protein_coding	1.203490995	0.000103607
ENSMUSG00000029627.12	1.160291751	2.019740098	0.000131228	0.003615283	Zkscan14	protein_coding	1.160291751	0.000131228
ENSMUSG00000030206.13	1.819464813	0.364781815	0.000153408	0.004083018	Gsg1	protein_coding	1.819464813	0.000153408
ENSMUSG00000047227.5	1.852451178	0.180501961	0.000205848	0.005164986	Gm527	protein_coding	1.852451178	0.000205848
ENSMUSG00000079429.9	1.107958536	2.151888683	0.000215869	0.005321087	Mroh2a	protein_coding	1.107958536	0.000215869
ENSMUSG00000039092.9	1.295556606	1.338113093	0.000269375	0.006366631	Sptlc3	protein_coding	1.295556606	0.000269375
ENSMUSG00000020641.16	2.047066887	-0.060938258	0.000273436	0.006445483	Rsad2	protein_coding	2.047066887	0.000273436
ENSMUSG00000110291.1	1.161776261	1.72673215	0.000281267	0.006595131	Gm37419	protein_coding	1.161776261	0.000281267
ENSMUSG00000030699.16	1.987109989	0.0347916	0.000287197	0.006659489	Tbx6	protein_coding	1.987109989	0.000287197
ENSMUSG00000039652.16	1.021489426	2.443445069	0.000291567	0.006721528	Cpeb3	protein_coding	1.021489426	0.000291567
ENSMUSG00000079563.10	2.312165042	-0.393086968	0.000313333	0.007176815	Pglyrp2	protein_coding	2.312165042	0.000313333
ENSMUSG00000021298.8	1.043617617	2.259019282	0.000338416	0.007711631	Gpr132	protein_coding	1.043617617	0.000338416
ENSMUSG00000044244.18	1.208036515	1.48986106	0.000404628	0.008865697	Il20rb	protein_coding	1.208036515	0.000404628
ENSMUSG00000090958.2	1.256621902	1.311618718	0.000417566	0.009040654	Lrrc32	protein_coding	1.256621902	0.000417566
ENSMUSG00000049092.11	1.064153848	2.062383203	0.000444552	0.009475076	Gpr137c	protein_coding	1.064153848	0.000444552
ENSMUSG00000092260.7	1.235556329	1.259010606	0.00068116	0.013277775	Zfp963	protein_coding	1.235556329	0.00068116
ENSMUSG00000041827.15	3.280739934	-1.002389848	0.000700954	0.013574411	Oasl1	protein_coding	3.280739934	0.000700954
ENSMUSG00000038782.7	2.726955185	-0.943567056	0.000700954	0.013574411	1700028J19Rik	protein_coding	2.726955185	0.000700954
ENSMUSG00000037868.15	1.528534833	0.500009823	0.000735123	0.014128484	Egr2	protein_coding	1.528534833	0.000735123
ENSMUSG00000041620.8	1.028396451	1.909954818	0.000807521	0.015207892	Mmp1b	protein_coding	1.028396451	0.000807521
ENSMUSG00000046240.8	2.248462585	-0.670088039	0.001068612	0.018999089	Hepacam	protein_coding	2.248462585	0.001068612
ENSMUSG00000041112.17	1.613106984	0.118393047	0.00122165	0.021128958	Elmo1	protein_coding	1.613106984	0.00122165
ENSMUSG00000022018.7	2.035759594	-0.396822175	0.001245444	0.021374323	Rgcc	protein_coding	2.035759594	0.001245444
ENSMUSG00000090202.1	1.96153933	-0.277311436	0.00128011	0.021842877	4930503B20Rik	protein_coding	1.96153933	0.00128011
ENSMUSG00000063558.4	1.460006421	0.452759905	0.001339119	0.022535327	Aox1	protein_coding	1.460006421	0.001339119
ENSMUSG00000045382.6	1.417248905	0.497360256	0.001691433	0.026877177	Cxcr4	protein_coding	1.417248905	0.001691433
ENSMUSG00000027919.5	1.065505988	1.427801866	0.00184883	0.028812278	Lce1g	protein_coding	1.065505988	0.00184883
ENSMUSG00000032243.8	1.90520536	-0.317278612	0.001905282	0.029220126	Itga11	protein_coding	1.90520536	0.001905282
ENSMUSG00000006313.5	2.547651842	-1.072932152	0.002009464	0.030318455	Upk1a	protein_coding	2.547651842	0.002009464
ENSMUSG00000035451.7	2.547651842	-1.072932152	0.002009464	0.030318455	Foxa1	protein_coding	2.547651842	0.002009464
ENSMUSG00000042540.12	1.480898966	0.307082748	0.002039309	0.030627497	Acot5	protein_coding	1.480898966	0.002039309
ENSMUSG00000029335.5	1.204195934	1.02934142	0.002151892	0.031914347	Bmp3	protein_coding	1.204195934	0.002151892
ENSMUSG00000045868.12	1.63745	0.028373409	0.002421522	0.034867178	Gvin1	protein_coding	1.63745	0.002421522
ENSMUSG00000078606.8	1.63745	0.028373409	0.002421522	0.034867178	Gm4070	protein_coding	1.63745	0.002421522
ENSMUSG00000046523.5	1.158590718	1.043397586	0.003120853	0.041823654	Kctd4	protein_coding	1.158590718	0.003120853
ENSMUSG00000039579.15	3.002670779	-1.209841113	0.003394436	0.044196509	Grin3a	protein_coding	3.002670779	0.003394436
ENSMUSG00000062518.7	1.698696397	-0.170338788	0.003819578	0.048244875	Zfp534	protein_coding	1.698696397	0.003819578
ENSMUSG00000079492.2	1.210350941	0.620877724	0.004052845	0.0504748	Gm11127	protein_coding	1.210350941	0.004052845
ENSMUSG00000021347.3	1.785475186	-0.400556943	0.004181329	0.051713075	Prl7b1	protein_coding	1.785475186	0.004181329
ENSMUSG00000048482.14	1.785475186	-0.400556943	0.004181329	0.051713075	Bdnf	protein_coding	1.785475186	0.004181329
ENSMUSG00000019775.17	1.129055457	0.979937625	0.004223812	0.052093687	Rgs17	protein_coding	1.129055457	0.004223812
ENSMUSG00000003949.16	1.91828374	-0.674154235	0.004327089	0.053000137	Hlf	protein_coding	1.91828374	0.004327089
ENSMUSG00000018570.17	1.354750703	0.304209166	0.004704587	0.056687572	2810408A11Rik	protein_coding	1.354750703	0.004704587
ENSMUSG00000090236.3	1.721665238	-0.443995286	0.006160536	0.068653133	Car15	protein_coding	1.721665238	0.006160536
ENSMUSG00000021815.4	1.129381115	0.736831713	0.006572989	0.071865579	Mss51	protein_coding	1.129381115	0.006572989
ENSMUSG00000022039.6	1.541595797	-0.037085424	0.006606612	0.072045264	Adam2	protein_coding	1.541595797	0.006606612
ENSMUSG00000040710.10	1.654901864	-0.488727237	0.009038249	0.090316519	St8sia4	protein_coding	1.654901864	0.009038249
ENSMUSG00000098559.1	1.654901864	-0.488727237	0.009038249	0.090316519	Gm15013	protein_coding	1.654901864	0.009038249
ENSMUSG00000048003.12	1.272131399	0.168373506	0.009315432	0.091746949	Catsper4	protein_coding	1.272131399	0.009315432
ENSMUSG00000015812.8	1.700501674	-0.627504808	0.009625718	0.093970873	Gnrh1	protein_coding	1.700501674	0.009625718
ENSMUSG00000114004.1	1.508750642	-0.173791599	0.010068289	0.097224815	Gm48552	protein_coding	1.508750642	0.010068289
ENSMUSG00000032827.15	1.022363593	0.911409656	0.010103812	0.097303863	Ppp1r9a	protein_coding	1.022363593	0.010103812
ENSMUSG00000079707.10	1.232416649	0.301334474	0.010118434	0.097339337	Tcte3	protein_coding	1.232416649	0.010118434
ENSMUSG00000020388.12	2.44888603	-1.142058791	0.010319298	0.098528427	Pdlim4	protein_coding	2.44888603	0.010319298
ENSMUSG00000094845.2	1.199782351	0.423100666	0.010772886	0.101690449	Tmem95	protein_coding	1.199782351	0.010772886
ENSMUSG00000109179.2	1.438916802	-0.10553093	0.012664137	0.114327521	Gm35339	protein_coding	1.438916802	0.012664137
ENSMUSG00000036330.12	1.622972677	-0.678218795	0.014306174	0.124017035	Slc18a1	protein_coding	1.622972677	0.014306174
ENSMUSG00000005045.16	1.758821622	-0.780897981	0.01534811	0.129393803	Chd5	protein_coding	1.758821622	0.01534811
ENSMUSG00000094293.1	1.836122839	-0.952345463	0.016186198	0.133758975	Gm3893	protein_coding	1.836122839	0.016186198
ENSMUSG00000055945.8	1.943666354	-1.146664969	0.016575972	0.135899007	Prr18	protein_coding	1.943666354	0.016575972
ENSMUSG00000029372.7	1.073216721	0.53280661	0.016577892	0.135899007	Ppbp	protein_coding	1.073216721	0.016577892
ENSMUSG00000054582.4	1.147808949	0.247256734	0.017533495	0.140560188	Pabpc1l	protein_coding	1.147808949	0.017533495
ENSMUSG00000038094.15	1.393793288	-0.249007933	0.019530136	0.151450037	Atp13a4	protein_coding	1.393793288	0.019530136
ENSMUSG00000016283.13	1.091502096	0.420367883	0.020792822	0.158112417	H2-M2	protein_coding	1.091502096	0.020792822
ENSMUSG00000047496.6	1.091502096	0.420367883	0.020792822	0.158112417	Rnf152	protein_coding	1.091502096	0.020792822
ENSMUSG00000009092.5	1.081504233	0.34789678	0.023393321	0.170478282	Derl3	protein_coding	1.081504233	0.023393321
ENSMUSG00000016239.11	1.081504233	0.34789678	0.023393321	0.170478282	Lonrf3	protein_coding	1.081504233	0.023393321
ENSMUSG00000034639.7	1.081504233	0.34789678	0.023393321	0.170478282	Setmar	protein_coding	1.081504233	0.023393321
ENSMUSG00000037386.16	1.081504233	0.34789678	0.023393321	0.170478282	Rims2	protein_coding	1.081504233	0.023393321
ENSMUSG00000074489.9	1.063171814	0.465860253	0.023625902	0.171085781	Bglap3	protein_coding	1.063171814	0.023625902
ENSMUSG00000027398.13	1.737357027	-1.01577148	0.025042572	0.177523985	Il1b	protein_coding	1.737357027	0.025042572
ENSMUSG00000030592.18	1.737357027	-1.01577148	0.025042572	0.177523985	Ryr1	protein_coding	1.737357027	0.025042572
ENSMUSG00000006724.12	1.172503662	0.01874073	0.02513009	0.177758428	Cyp27b1	protein_coding	1.172503662	0.02513009
ENSMUSG00000007805.4	1.829224203	-1.219210314	0.026470701	0.183592779	Twist2	protein_coding	1.829224203	0.026470701
ENSMUSG00000026875.14	1.829224203	-1.219210314	0.026470701	0.183592779	Traf1	protein_coding	1.829224203	0.026470701
ENSMUSG00000056148.8	1.337842259	-0.408025057	0.030635115	0.201408621	Rdh9	protein_coding	1.337842259	0.030635115
ENSMUSG00000073234.4	1.337842259	-0.408025057	0.030635115	0.201408621	Gm8773	protein_coding	1.337842259	0.030635115
ENSMUSG00000099009.1	1.337842259	-0.408025057	0.030635115	0.201408621	Rdh16f1	protein_coding	1.337842259	0.030635115
ENSMUSG00000023467.18	1.026140013	0.244318656	0.034093522	0.216468931	Tulp2	protein_coding	1.026140013	0.034093522
ENSMUSG00000093769.4	1.026140013	0.244318656	0.034093522	0.216468931	H3c14	protein_coding	1.026140013	0.034093522
ENSMUSG00000029828.4	1.579518279	-0.895806347	0.034704071	0.218446136	4921507P07Rik	protein_coding	1.579518279	0.034704071
ENSMUSG00000067028.11	1.579518279	-0.895806347	0.034704071	0.218446136	Cntnap5b	protein_coding	1.579518279	0.034704071
ENSMUSG00000031618.13	1.631329614	-1.08199287	0.03847433	0.232410751	Nr3c2	protein_coding	1.631329614	0.03847433
ENSMUSG00000066842.18	1.080210954	0.047365668	0.038793538	0.233088657	Hmcn1	protein_coding	1.080210954	0.038793538
ENSMUSG00000017412.15	1.704915625	-1.295439968	0.041975388	0.244368985	Cacnb4	protein_coding	1.704915625	0.041975388
ENSMUSG00000071112.12	1.704915625	-1.295439968	0.041975388	0.244368985	Spx	protein_coding	1.704915625	0.041975388
ENSMUSG00000102752.1	1.704915625	-1.295439968	0.041975388	0.244368985	Gm7694	protein_coding	1.704915625	0.041975388
ENSMUSG00000118462.1	1.704915625	-1.295439968	0.041975388	0.244368985	AC151602.1	protein_coding	1.704915625	0.041975388
ENSMUSG00000057093.14	1.267838736	-0.451565492	0.042538843	0.246518939	Zfp607b	protein_coding	1.267838736	0.042538843
ENSMUSG00000031603.14	1.208635985	-0.252549878	0.043957484	0.251627965	Fgf20	protein_coding	1.208635985	0.043957484
ENSMUSG00000031758.10	1.208635985	-0.252549878	0.043957484	0.251627965	Cdyl2	protein_coding	1.208635985	0.043957484
ENSMUSG00000020120.15	1.066034205	-0.046950005	0.044449271	0.253140374	Plek	protein_coding	1.066034205	0.044449271
ENSMUSG00000022886.5	1.454171652	-0.785084195	0.045280597	0.255260936	Prl2a1	protein_coding	1.454171652	0.045280597
ENSMUSG00000044548.11	1.266572747	-0.586340747	0.048953034	0.267018208	Dact1	protein_coding	1.266572747	0.048953034
