## Supplemental Table 4 for "Gelsolin Counteracts ER Stress-Driven Inflammatory Circuits in Psoriasis-like Dermatitis"

ATP13A4
CD28
CSF2
CXCL10
CYP27B1
DEFB103A
DEFB103B
DIO2
DNASE1L3
ELL2
EPGN
EREG
FOSL1
IL18RAP
IL1B
KCND3
KCTD4
KRT4
MMP3
NABP1
NOCT
OASL
PGLYRP2
PLCXD2
PRDM1
PRR18
RDH16
REL
RSAD2
SCNN1G
SLC18A1
SP2
SPTLC3
TNF
TNFSF15
TTC9
USP2
ZSWIM6
