## Supplemental Table 5 for "Gelsolin Counteracts ER Stress-Driven Inflammatory Circuits in Psoriasis-like Dermatitis"

Category	Term	Count	%	PValue	Genes	List Total	Pop Hits	Pop Total	Fold Enrichment	Bonferroni	Benjamini	FDR
GOTERM_BP_2	GO:0051239~regulation of multicellular organismal process	105	37.76978417	5.82E-19	FOXA1, CSF3, PGLYRP2, CSF2, IRS2, RORA, PRDM1, TNF, ICAM1, RIMS2, RGS2, ZFP36, PLAU, PIM1, KDR, IL15RA, RSAD2, IFRD1, USP2, ARID5A, EREG, DDIT3, EPHA2, DLX2, TWIST2, STC1, IL20RB, TNFRSF11B, EFNB2, CYP27B1, FLRT2, STC2, FGF20, ABL2, NLRP3, EGR1, TGFB2, EGR2, BDNF, TNFSF15, LIF, NR4A2, NR4A1, CXCL10, BMP2, GRIN3A, RGCC, NR4A3, BCL6, BGLAP3, MAFF, CD28, REL, ID3, GNRH1, CPEB3, RYR1, CITED2, PLEK, H…	250	3598	20130	2.349805447	1.10E-16	1.10E-16	5.87E-17
GOTERM_BP_2	GO:0048519~negative regulation of biological process	139	50	3.52E-18	FOXA1, CSF3, ITPRIP, PGLYRP2, CSF2, NAB2, IRS2, RORA, PRDM1, TNF, ICAM1, RGS2, ZFP36, RGS1, PLAU, PEG10, PIM1, KDR, IL15RA, KRT4, RSAD2, IGFBP3, IFRD1, USP2, ARID5A, SETMAR, SLC30A1, ATG14, GEM, EREG, CACNB4, DDIT3, SIK1, ATF3, EPHA2, DLX2, TWIST2, STC1, IL20RB, TNFRSF11B, NDRG1, PCDH17, ZBTB2, EFNB2, CYP27B1, STC2, FGF20, ABL2, NLRP3, EGR1, PLK3, TGFB2, BDNF, SNAI3, ZBTB10, LIF, MT2, MT1, NR4A2,…	250	5902	20130	1.896353778	6.65E-16	3.32E-16	1.78E-16
GOTERM_BP_2	GO:0048523~negative regulation of cellular process	131	47.12230216	6.96E-18	FOXA1, CSF3, ITPRIP, PGLYRP2, CSF2, NAB2, IRS2, RORA, PRDM1, TNF, ICAM1, RGS2, ZFP36, RGS1, PLAU, PEG10, PIM1, KDR, IL15RA, KRT4, RSAD2, IGFBP3, IFRD1, USP2, ARID5A, SETMAR, SLC30A1, ATG14, EREG, CACNB4, DDIT3, SIK1, ATF3, EPHA2, DLX2, TWIST2, STC1, IL20RB, TNFRSF11B, NDRG1, PCDH17, ZBTB2, EFNB2, CYP27B1, FGF20, ABL2, NLRP3, EGR1, PLK3, TGFB2, BDNF, SNAI3, ZBTB10, LIF, MT1, NR4A2, FOSL1, NR4A1, C…	250	5391	20130	1.956616583	1.32E-15	3.74E-16	2.00E-16
GOTERM_BP_2	GO:0044707~single-multicellular organism process	156	56.11510791	7.92E-18	FOXA1, CSF3, PGLYRP2, CSF2, NAB2, IRS2, RORA, PRDM1, TNF, ICAM1, RIMS2, RGS2, ZFP36, IL18RAP, PLAU, PEG10, PIM1, KDR, KRT71, IL15RA, KRT4, RSAD2, IGFBP3, IFRD1, USP2, ARID5A, LCE1G, SLC30A1, EREG, ADAM2, SCNN1G, CACNB4, DDIT3, SIK1, ATF3, EPHA2, DLX2, PFKFB3, CEP85L, TWIST2, STC1, IL20RB, TNFRSF11B, NDRG1, PCDH17, EFNB2, CYP27B1, FLRT2, STC2, FGF20, ABL2, NLRP3, SPRR2B, EGR1, TGFB2, EGR2, BDNF, T…	250	7198	20130	1.745084746	1.50E-15	3.74E-16	2.00E-16
GOTERM_BP_2	GO:0009893~positive regulation of metabolic process	108	38.84892086	1.27E-17	FOXA1, CSF3, CSF2, NAB2, IRS2, RORA, PRDM1, TNF, ICAM1, RIMS2, ZFP36, PLAU, PIM1, KDR, IGFBP3, IFRD1, ARID5A, SETMAR, ATG14, EREG, ADAM2, FAM161A, DDIT3, ATF3, EPHA2, DLX2, CYP27B1, FGF20, ABL2, NLRP3, HIVEP2, EGR1, PLK3, TGFB2, EGR2, BDNF, TNFSF15, LIF, ELL2, FOSL2, NR4A2, FOSL1, NR4A1, BMP3, BMP2, RGCC, NR4A3, BCL6, MAFF, CREBRF, CD28, REL, ID3, CPEB3, PIWIL2, MYOM1, CSRNP1, CITED2, RDH9, ZFAND…	250	3936	20130	2.209390244	2.39E-15	4.79E-16	2.56E-16
GOTERM_BP_2	GO:0019222~regulation of metabolic process	154	55.39568345	5.88E-16	FOXA1, ZFP963, CSF3, CSF2, 2810408A11RIK, NAB2, IRS2, RORA, PRDM1, TNF, ICAM1, NR3C2, RIMS2, LACTB, RGS2, ZFP36, IL18RAP, PLAU, PIM1, KDR, IGFBP3, IFRD1, USP2, ARID5A, SETMAR, ATG14, ZFP607B, EREG, ADAM2, PPP1R3F, FAM161A, DDIT3, SIK1, ATF3, EPHA2, DLX2, TWIST2, ZBTB2, CYP27B1, STC2, FGF20, ABL2, NLRP3, HIVEP2, EGR1, PLK3, TGFB2, EGR2, BDNF, TNFSF15, SNAI3, ZBTB10, LIF, ELL2, CLK4, FOSL2, NR4A2, …	250	7319	20130	1.694231452	1.05E-13	1.75E-14	9.34E-15
GOTERM_BP_2	GO:0048583~regulation of response to stimulus	113	40.64748201	6.47E-16	FOXA1, CSF3, ITPRIP, PGLYRP2, CSF2, 2810408A11RIK, RORA, PVR, TNF, ICAM1, NR3C2, RIMS2, RGS2, ZFP36, IL18RAP, RGS1, PLAU, PEG10, KDR, RSAD2, IGFBP3, ARID5A, SETMAR, EREG, CACNB4, DDIT3, ATF3, EPHA2, DLX2, H2-M2, TWIST2, IL20RB, EFNB2, CYP27B1, FGF20, ABL2, NLRP3, EGR1, TGFB2, BDNF, TNFSF15, LIF, KLHL24, GPR137C, NR4A2, CXCL10, BMP3, BMP2, GRIN3A, RGCC, NR4A3, BCL6, BGLAP3, CREBRF, CD28, REL, CITE…	250	4449	20130	2.045124747	1.26E-13	1.75E-14	9.34E-15
GOTERM_BP_2	GO:0008283~cell proliferation	73	26.25899281	2.02E-15	CSF3, CSF2, CITED2, HILPDA, TNFAIP3, CHD5, IRS2, RORA, PRDM1, LRRC32, TNF, AREG, SH3RF1, ZFP36, IL18RAP, PLAU, ADAMTS1, PIM1, KDR, JARID2, EDN1, KRT4, DUSP1, IGFBP3, PDE4D, NOG, SETMAR, EREG, DYNAP, IL1A, CACNB4, DDIT3, IL1B, RAPGEF2, ATF3, EPHA2, PPP1R15A, TWIST2, IL20RB, CXCR4, STC1, PTGS2, NDRG1, PTHLH, EFNB2, CYP27B1, PRL2A1, FGF20, STX3, FNIP1, EGR1, TGFB2, BDNF, LIF, TBX6, VEGFA, FOSL2, FOS…	250	2173	20130	2.704997699	3.78E-13	4.77E-14	2.55E-14
GOTERM_BP_2	GO:0048518~positive regulation of biological process	147	52.87769784	9.34E-15	FOXA1, CSF3, CSF2, NAB2, IRS2, RORA, PRDM1, PVR, TNF, ICAM1, NR3C2, RIMS2, RGS2, ZFP36, IL18RAP, PLAU, PIM1, KDR, IL15RA, RSAD2, IGFBP3, IFRD1, USP2, ARID5A, SETMAR, ATG14, EREG, ADAM2, CACNB4, FAM161A, DDIT3, SIK1, RNF122, ATF3, EPHA2, DLX2, H2-M2, TWIST2, STC1, IL20RB, EFNB2, CYP27B1, FLRT2, CFAP69, FGF20, ABL2, NLRP3, HIVEP2, EGR1, PLK3, TGFB2, EGR2, BDNF, TNFSF15, LIF, ELL2, GPR137C, FOSL2, N…	250	6997	20130	1.691644991	1.76E-12	1.96E-13	1.05E-13
GOTERM_BP_2	GO:0048856~anatomical structure development	142	51.07913669	2.18E-14	FOXA1, CSF3, PGLYRP2, CSF2, NAB2, IRS2, RORA, PRDM1, TNF, ICAM1, RIMS2, RGS2, ZFP36, PLAU, PEG10, PIM1, KDR, KRT71, IL15RA, KRT4, RSAD2, IGFBP3, IFRD1, USP2, ARID5A, LCE1G, SLC30A1, EREG, SCNN1G, CACNB4, DDIT3, SIK1, ATF3, EPHA2, DLX2, PFKFB3, CEP85L, TWIST2, STC1, TNFRSF11B, NDRG1, PCDH17, EFNB2, CYP27B1, FLRT2, STC2, CFAP69, FGF20, ABL2, NLRP3, SPRR2B, EGR1, TGFB2, EGR2, BDNF, LIF, FOSL2, NR4A2…	250	6689	20130	1.709349679	4.11E-12	4.12E-13	2.20E-13
GOTERM_BP_2	GO:0065009~regulation of molecular function	81	29.13669065	3.54E-14	FOXA1, CSF3, 2810408A11RIK, PLEK, NAB2, TNFAIP3, IRS2, PPP1R9A, DUSP16, TNF, AREG, SH3RF1, ICAM1, NR3C2, RGS2, ZFP36, IL18RAP, RGS1, PLAU, PDE4B, PIM1, KDR, DLGAP1, OASL1, DACT1, DUSP4, DUSP5, EDN1, DUSP1, PDE4D, NOG, IFRD1, SETMAR, TRAF1, ATG14, GEM, EREG, DYNAP, IL1A, PPP1R3F, CACNB4, RAP2B, GPRC5A, DDIT3, IL1B, CNKSR3, RAPGEF2, SIK1, EPHA2, PPP1R15A, RAMP3, TWIST2, PTGS2, PTHLH, CYP27B1, ABL2,…	250	2737	20130	2.38294483	6.69E-12	6.08E-13	3.25E-13
GOTERM_BP_2	GO:0050793~regulation of developmental process	87	31.29496403	6.19E-14	FOXA1, CSF3, PGLYRP2, CSF2, CITED2, NAB2, TNFAIP3, CHD5, RORA, PRDM1, PPP1R9A, TNF, AREG, SYNE3, SH3RF1, ICAM1, RIMS2, RGS2, ZFP36, PLAU, ADAMTS1, TRPS1, PIM1, KDR, JARID2, DACT1, IL15RA, EDN1, IGFBP3, USP2, NOG, IFRD1, FOS, TENT5A, EREG, IL1A, DDIT3, IL1B, RAPGEF2, SIK1, EPHA2, PPP1R15A, DLX2, TWIST2, CXCR4, TNFRSF11B, PRICKLE1, SGMS2, PTGS2, PTHLH, EFNB2, CYP27B1, PRL2A1, FLRT2, CCDC85B, NOCT, …	250	3111	20130	2.251764706	1.17E-11	9.76E-13	5.21E-13
GOTERM_BP_2	GO:0023051~regulation of signaling	96	34.5323741	1.31E-13	FOXA1, CSF3, CSF2, ITPRIP, 2810408A11RIK, CITED2, PLEK, TNFAIP3, CHD5, IRS2, RORA, PPP1R9A, DUSP16, TNF, AREG, SH3RF1, ICAM1, NR3C2, AKAP12, RIMS2, RGS2, RGS1, PLAU, PEG10, TRPS1, KDR, DLGAP1, RNF152, OASL1, DACT1, PSD, DUSP4, DUSP5, EDN1, RSAD2, DUSP1, IGFBP3, PDE4D, NOG, MMP3, SLC30A1, TRAF1, EREG, IL1A, CACNB4, GPRC5A, DDIT3, IL1B, CNKSR3, RAPGEF2, ATF3, STK40, EPHA2, BIRC3, RGS17, DLX2, RAMP3…	250	3695	20130	2.091994587	2.48E-11	1.91E-12	1.02E-12
GOTERM_BP_2	GO:0048522~positive regulation of cellular process	134	48.20143885	1.97E-13	FOXA1, CSF3, CSF2, NAB2, IRS2, RORA, TNF, ICAM1, NR3C2, RIMS2, RGS2, ZFP36, PLAU, PIM1, KDR, IL15RA, RSAD2, IGFBP3, IFRD1, USP2, ARID5A, SETMAR, ATG14, EREG, FAM161A, DDIT3, SIK1, RNF122, ATF3, EPHA2, DLX2, TWIST2, EFNB2, CYP27B1, FLRT2, CFAP69, FGF20, ABL2, NLRP3, HIVEP2, EGR1, PLK3, TGFB2, EGR2, BDNF, TNFSF15, LIF, ELL2, GPR137C, FOSL2, NR4A2, FOSL1, NR4A1, CXCL10, BMP3, BMP2, MEX3B, RGCC, NR4A…	250	6271	20130	1.720567693	3.73E-11	2.66E-12	1.42E-12
GOTERM_BP_2	GO:0044767~single-organism developmental process	145	52.15827338	4.93E-13	FOXA1, CSF3, PGLYRP2, CSF2, NAB2, IRS2, RORA, PRDM1, TNF, ICAM1, RIMS2, RGS2, ZFP36, PLAU, PEG10, PIM1, KDR, KRT71, IL15RA, KRT4, RSAD2, IGFBP3, IFRD1, USP2, DIO2, ARID5A, LCE1G, SLC30A1, EREG, SCNN1G, CACNB4, DDIT3, SIK1, ATF3, EPHA2, DLX2, PFKFB3, CEP85L, TWIST2, STC1, TNFRSF11B, NDRG1, PCDH17, EFNB2, CYP27B1, FLRT2, STC2, CFAP69, FGF20, ABL2, NLRP3, SPRR2B, EGR1, TGFB2, EGR2, BDNF, LIF, FOSL2,…	250	7156	20130	1.631553941	9.32E-11	6.22E-12	3.32E-12
GOTERM_BP_2	GO:0044763~single-organism cellular process	201	72.30215827	1.05E-12	PGLYRP2, TMEM95, ICAM1, FRAT2, DEFB14, PEG10, KDR, HMCN1, IL15RA, KRT4, RSAD2, IFRD1, SETMAR, LCE1G, ATG14, EREG, PPP1R3F, DDIT3, SIK1, ACOT5, ATF3, RNF122, EPHA2, HEPACAM, CEP85L, TWIST2, IL20RB, STC1, PCDH17, CYP27B1, FLRT2, STC2, CFAP69, ST8SIA4, SPRR2B, EGR1, PLK3, EGR2, TNFSF15, LIF, PPBP, FOSL2, FOSL1, GRIN3A, CD28, REL, ID3, GNRH1, CPEB3, MMP1B, RYR1, MYOM1, CSRNP1, MTMR10, RDH9, CITED2, H…	250	11947	20130	1.354693228	1.99E-10	1.24E-11	6.64E-12
GOTERM_BP_2	GO:0051241~negative regulation of multicellular organismal process	53	19.0647482	1.71E-12	FOXA1, PGLYRP2, CITED2, TNFAIP3, LRRC32, TNF, AREG, RGS2, ZFP36, PLAU, ADAMTS1, PDE4B, SPX, JARID2, DUSP5, IL15RA, PDE4D, USP2, NOG, IFRD1, IL1A, DDIT3, IL1B, RAPGEF2, EPHA2, DLX2, TWIST2, IL20RB, STC1, TNFRSF11B, PRICKLE1, PTGS2, PTHLH, EFNB2, CYP27B1, NOCT, STC2, NLRP3, TGFB2, BDNF, IRX3, LIF, TBX6, VEGFA, CXCL10, BMP2, GRIN3A, RGCC, KLF5, BCL6, REL, ID3, GNRH1	250	1439	20130	2.965642808	3.23E-10	1.90E-11	1.01E-11
GOTERM_BP_2	GO:0051240~positive regulation of multicellular organismal process	65	23.38129496	9.22E-12	FOXA1, CSF3, CSF2, CITED2, PLEK, HILPDA, TNFAIP3, IRS2, RORA, PPP1R9A, TNF, ICAM1, AKAP12, RIMS2, RGS2, PLAU, ADAMTS1, PDE4B, PIM1, KDR, SPX, OASL1, IL15RA, EDN1, RSAD2, PDE4D, USP2, NOG, ARID5A, FOS, TENT5A, EREG, IL1A, DDIT3, IL1B, RAPGEF2, DLX2, IL20RB, CXCR4, PTGS2, EFNB2, CYP27B1, PRL2A1, FLRT2, ABL2, NLRP3, EGR1, TGFB2, EGR2, BDNF, CCL20, TNFSF15, IRX3, LIF, VEGFA, KLF6, BMP2, RGCC, NR4A3, …	250	2127	20130	2.460648801	1.74E-09	9.68E-11	5.17E-11
GOTERM_BP_2	GO:0050789~regulation of biological process	214	76.97841727	1.26E-11	ZFP963, PGLYRP2, 2810408A11RIK, ICAM1, LACTB, FRAT2, PEG10, KDR, IL15RA, KRT4, RSAD2, IFRD1, SETMAR, ATG14, EREG, PPP1R3F, DDIT3, SIK1, ATF3, RNF122, EPHA2, HEPACAM, TWIST2, IL20RB, STC1, PCDH17, ZBTB2, CYP27B1, FLRT2, STC2, CFAP69, HIVEP2, EGR1, PLK3, EGR2, TNFSF15, SNAI3, LIF, PPBP, ELL2, GPR137C, FOSL2, FOSL1, MEX3B, GRIN3A, CD28, REL, CREBRF, ID3, GNRH1, CPEB3, CPEB2, MMP1B, RYR1, MYOM1, CSRN…	250	13459	20130	1.280279367	2.38E-09	1.25E-10	6.70E-11
GOTERM_BP_2	GO:0042221~response to chemical	111	39.92805755	1.87E-11	FOXA1, CSF3, CSF2, IRS2, RORA, TNF, ICAM1, NR3C2, RGS2, ZFP36, IL18RAP, DEFB14, PEG10, PIM1, KDR, IL15RA, ARID5A, SLC30A1, EREG, SCNN1G, CACNB4, DDIT3, ATF3, EPHA2, STC1, IL20RB, TNFRSF11B, NDRG1, EFNB2, CYP27B1, FLRT2, STC2, CFAP69, FGF20, ABL2, NLRP3, SPRR2B, EGR1, PLK3, TGFB2, EGR2, BDNF, MT2, PPBP, MT1, FOSL2, NR4A2, ABTB2, FOSL1, NR4A1, CXCL10, BMP2, GRIN3A, RGCC, NR4A3, BGLAP3, CREBRF, REL,…	250	5004	20130	1.786115108	3.53E-09	1.76E-10	9.42E-11
GOTERM_BP_2	GO:0023057~negative regulation of signaling	51	18.34532374	3.58E-11	CSF2, ITPRIP, PLEK, TNFAIP3, RORA, PPP1R9A, DUSP16, TNF, SH3RF1, ICAM1, RGS2, RGS1, PEG10, RNF152, DACT1, DUSP4, DUSP5, EDN1, DUSP1, PDE4D, NOG, MMP3, SLC30A1, GPRC5A, DDIT3, IL1B, CNKSR3, ATF3, EPHA2, RGS17, DLX2, PRICKLE1, PTGS2, PCDH17, MNT, ABL2, NLRP3, DNAJB9, FNIP1, EGR1, TGFB2, BDNF, LIF, VEGFA, NR4A2, PER1, BMP2, BCL6, TCIM, DLC1, CREBRF	250	1461	20130	2.810759754	6.76E-09	3.22E-10	1.72E-10
GOTERM_BP_2	GO:0050794~regulation of cellular process	205	73.74100719	3.99E-11	ZFP963, PGLYRP2, 2810408A11RIK, ICAM1, FRAT2, PEG10, KDR, IL15RA, KRT4, RSAD2, IFRD1, SETMAR, ATG14, EREG, PPP1R3F, DDIT3, SIK1, ATF3, RNF122, EPHA2, HEPACAM, TWIST2, IL20RB, STC1, PCDH17, ZBTB2, CYP27B1, FLRT2, STC2, CFAP69, HIVEP2, EGR1, PLK3, EGR2, TNFSF15, SNAI3, LIF, PPBP, ELL2, GPR137C, FOSL2, FOSL1, MEX3B, GRIN3A, CD28, REL, CREBRF, ID3, GNRH1, CPEB3, CPEB2, MMP1B, RYR1, MYOM1, CSRNP1, RDH…	250	12673	20130	1.302501381	7.54E-09	3.43E-10	1.83E-10
GOTERM_BP_2	GO:0048585~negative regulation of response to stimulus	57	20.50359712	4.47E-11	PGLYRP2, CSF2, ITPRIP, PLEK, TNFAIP3, RORA, DUSP16, TNF, SH3RF1, ICAM1, RGS2, ZFP36, RGS1, PLAU, PEG10, SPX, RNF152, DACT1, DUSP4, DUSP5, DUSP1, PDE4D, NOG, MMP3, GPRC5A, DDIT3, IL1B, CNKSR3, ATF3, EPHA2, PPP1R15A, RGS17, DLX2, DERL3, TWIST2, IL20RB, PRICKLE1, PTGS2, MNT, ABL2, NLRP3, DNAJB9, FNIP1, EGR1, TGFB2, BDNF, LIF, VEGFA, NR4A2, PER1, BMP2, GRIN3A, NR4A3, BCL6, TCIM, DLC1, CREBRF	250	1776	20130	2.584256757	8.44E-09	3.67E-10	1.96E-10
GOTERM_BP_2	GO:0009892~negative regulation of metabolic process	81	29.13669065	2.03E-10	FOXA1, PIWIL2, CSF2, CITED2, PLEK, NAB2, TNFAIP3, CHD5, IRS2, PRDM1, DUSP16, TNF, SH3RF1, RGS2, ZFP36, PLAU, TRPS1, KDR, JARID2, DACT1, DUSP4, DUSP5, EDN1, DUSP1, IGFBP3, PDE4D, USP2, NOG, MMP3, ARID5A, ATG14, EREG, GPRC5A, DDIT3, IL1B, CNKSR3, RAPGEF2, SIK1, ATF3, BIRC3, PPP1R15A, DLX2, DERL3, TWIST2, PRICKLE1, PTGS2, ZBTB2, CYP27B1, MNT, UNK, NFIL3, CCDC85B, H3C14, NOCT, STC2, FNIP1, EGR1, PLK3…	250	3230	20130	2.019232198	3.83E-08	1.59E-09	8.52E-10
GOTERM_BP_2	GO:0007154~cell communication	142	51.07913669	2.87E-10	FOXA1, CSF3, ITPRIP, CSF2, 2810408A11RIK, IRS2, RORA, TNF, ICAM1, NR3C2, RIMS2, RGS2, ZFP36, IL18RAP, FRAT2, RGS1, PLAU, PEG10, PIM1, KDR, IL15RA, RSAD2, IGFBP3, DIO2, SLC30A1, ATG14, GEM, EREG, CACNB4, DDIT3, ELMO1, SIK1, ATF3, EPHA2, DLX2, IL20RB, TNFRSF11B, NDRG1, PLCXD2, PCDH17, EFNB2, CYP27B1, FLRT2, STC2, FGF20, ABL2, NLRP3, HIVEP2, EGR1, PLK3, TGFB2, EGR2, BDNF, TNFSF15, LIF, MT2, PPBP, KL…	250	7483	20130	1.527975411	5.43E-08	2.17E-09	1.16E-09
GOTERM_BP_2	GO:0051674~localization of cell	56	20.14388489	3.56E-10	CITED2, TNFAIP3, IRS2, PVR, TNF, CXCL2, SH3RF1, ICAM1, PLAU, ADAMTS1, DEFB14, PDE4B, KDR, EDN1, DUSP1, IGFBP3, PDE4D, NOG, MMP3, MMP10, IL1A, SCNN1G, RAP2B, DDIT3, IL1B, ELMO1, RAPGEF2, EPHA2, CATSPER4, CEP85L, TWIST2, CXCR4, STC1, PTGS2, EFNB2, UNK, FLRT2, CFAP69, FGF20, ABL2, NLRP3, ZSWIM6, EGR1, TGFB2, CCL20, PPBP, VEGFA, NR4A2, NR4A1, CXCL10, BMP2, RGCC, NR4A3, DLC1, ITGA11, GNRH1	250	1822	20130	2.47481888	6.74E-08	2.50E-09	1.33E-09
GOTERM_BP_2	GO:0048870~cell motility	56	20.14388489	3.56E-10	CITED2, TNFAIP3, IRS2, PVR, TNF, CXCL2, SH3RF1, ICAM1, PLAU, ADAMTS1, DEFB14, PDE4B, KDR, EDN1, DUSP1, IGFBP3, PDE4D, NOG, MMP3, MMP10, IL1A, SCNN1G, RAP2B, DDIT3, IL1B, ELMO1, RAPGEF2, EPHA2, CATSPER4, CEP85L, TWIST2, CXCR4, STC1, PTGS2, EFNB2, UNK, FLRT2, CFAP69, FGF20, ABL2, NLRP3, ZSWIM6, EGR1, TGFB2, CCL20, PPBP, VEGFA, NR4A2, NR4A1, CXCL10, BMP2, RGCC, NR4A3, DLC1, ITGA11, GNRH1	250	1822	20130	2.47481888	6.74E-08	2.50E-09	1.33E-09
GOTERM_BP_2	GO:0032879~regulation of localization	78	28.05755396	3.76E-10	RYR1, MYOM1, CITED2, HILPDA, IRS2, PPP1R9A, TNF, ICAM1, NR3C2, RIMS2, RGS2, ZFP36, PLAU, ADAMTS1, PDE4B, PIM1, KDR, SPX, SLC18A1, IL15RA, EDN1, RSAD2, DUSP1, KCND3, IGFBP3, PDE4D, USP2, NOG, MMP3, SLC30A1, MMP10, GEM, IL1A, CACNB4, RAP2B, DDIT3, IL1B, CNKSR3, RAPGEF2, SIK1, EPHA2, RAMP3, CATSPER4, DERL3, TWIST2, CXCR4, STC1, PTGS2, PCDH17, CYP27B1, PRL2A1, FLRT2, STC2, CFAP69, FGF20, ZSWIM6, STX3…	250	3087	20130	2.03451895	7.11E-08	2.54E-09	1.36E-09
GOTERM_BP_2	GO:0044700~single organism signaling	140	50.35971223	4.67E-10	FOXA1, CSF3, ITPRIP, CSF2, IRS2, RORA, TNF, ICAM1, NR3C2, RIMS2, RGS2, ZFP36, IL18RAP, FRAT2, RGS1, PLAU, PEG10, PIM1, KDR, IL15RA, RSAD2, IGFBP3, DIO2, SLC30A1, GEM, EREG, CACNB4, DDIT3, ELMO1, SIK1, ATF3, EPHA2, DLX2, IL20RB, TNFRSF11B, NDRG1, PLCXD2, PCDH17, EFNB2, CYP27B1, FLRT2, STC2, FGF20, ABL2, NLRP3, HIVEP2, EGR1, PLK3, TGFB2, EGR2, BDNF, TNFSF15, LIF, MT2, PPBP, KLHL24, MT1, GPR137C, NR…	250	7376	20130	1.528308026	8.83E-08	3.05E-09	1.63E-09
GOTERM_BP_2	GO:0009605~response to external stimulus	78	28.05755396	8.51E-10	PGLYRP2, CITED2, PLEK, TNFAIP3, RORA, TNF, CXCL2, AKAP12, ZFP36, RGS1, PLAU, DEFB14, PDE4B, PIM1, KDR, SPX, HMCN1, RNF152, OASL1, EDN1, RSAD2, DUSP1, PDE4D, USP2, NOG, ARID5A, FOS, TENT5A, ATG14, IL1A, CACNB4, DDIT3, IL1B, SIK1, DNASE1L3, ATF3, EPHA2, USP53, IL20RB, CXCR4, STC1, TNFRSF11B, PTGS2, EFNB2, CYP27B1, PRL2A1, FLRT2, NOCT, STC2, ABL2, NLRP3, ZSWIM6, STX3, FNIP1, ZSWIM4, SLC25A25, TGFB2,…	250	3141	20130	1.999541547	1.61E-07	5.36E-09	2.86E-09
GOTERM_BP_2	GO:0051093~negative regulation of developmental process	44	15.82733813	1.10E-09	FOXA1, DLX2, PGLYRP2, CITED2, TWIST2, TNFRSF11B, RORA, PRICKLE1, TNF, AREG, PTHLH, EFNB2, CYP27B1, RGS2, ZFP36, CCDC85B, ADAMTS1, NOCT, STC2, JARID2, IL15RA, TGFB2, BDNF, IRX3, USP2, NOG, IFRD1, LIF, TBX6, VEGFA, EREG, CXCL10, IL1A, BMP2, KLF5, GRIN3A, RGCC, BCL6, DDIT3, IL1B, ID3, RAPGEF2, GNRH1, EPHA2	250	1257	20130	2.818520286	2.08E-07	6.70E-09	3.58E-09
GOTERM_BP_2	GO:0048584~positive regulation of response to stimulus	70	25.17985612	1.38E-09	FOXA1, CSF3, CSF2, CITED2, PLEK, TNFAIP3, CHD5, PVR, TNF, AREG, SH3RF1, ICAM1, NR3C2, AKAP12, RIMS2, IL18RAP, ING3, PLAU, TRPS1, PDE4B, KDR, OASL1, DACT1, EDN1, RSAD2, IGFBP3, PDE4D, MMP3, ARID5A, SETMAR, TRAF1, EREG, IL1A, CACNB4, DDIT3, IL1B, RAPGEF2, ATF3, PPP1R15A, RAMP3, H2-M2, CXCR4, PTGS2, CYP27B1, PRL2A1, FGF20, ABL2, NLRP3, STX3, FNIP1, TGFB2, BDNF, CCL20, TNFSF15, LIF, GPR137C, VEGFA, C…	250	2689	20130	2.096095203	2.60E-07	8.13E-09	4.34E-09
GOTERM_BP_2	GO:0009628~response to abiotic stimulus	46	16.54676259	1.44E-09	MMP1B, RYR1, USP53, CITED2, HILPDA, CXCR4, STC1, RORA, PTGS2, NDRG1, CXCL2, TNF, AKAP12, PLAU, STC2, PDE4B, KDR, ABL2, NLRP3, EGR1, PLK3, EDN1, TGFB2, DUSP1, USP2, NOG, MMP3, DIO2, FOS, VEGFA, FOSL2, FOSL1, ADAM2, NR4A2, PER1, NR4A1, IL1A, SCNN1G, BMP2, CACNB4, RGCC, TCIM, FOSB, NABP1, SIK1, CPEB2	250	1368	20130	2.70754386	2.73E-07	8.27E-09	4.42E-09
GOTERM_BP_2	GO:0009719~response to endogenous stimulus	55	19.78417266	4.86E-09	FOXA1, RYR1, CITED2, TNFAIP3, IRS2, LRRC32, TNF, AREG, CXCL2, ICAM1, NR3C2, RGS2, ZFP36, PEG10, PDE4B, KDR, EDN1, DUSP1, KCND3, PDE4D, NOG, MMP3, FOS, EREG, SCNN1G, DDIT3, IL1B, RAPGEF2, RGS17, RAMP3, CXCR4, STC1, PTGS2, CYP27B1, FLRT2, STC2, FGF20, NLRP3, EGR1, TGFB2, EGR2, BDNF, NR4A2, FOSL1, NR4A1, PER1, BMP2, KLF5, NR4A3, KLF9, CREBRF, FOSB, GNRH1, CPEB3, CPEB2	250	1903	20130	2.32716763	9.19E-07	2.70E-08	1.44E-08
GOTERM_BP_2	GO:0051716~cellular response to stimulus	156	56.11510791	5.95E-09	FOXA1, CSF3, ITPRIP, CSF2, IRS2, RORA, TNF, ICAM1, NR3C2, RIMS2, RGS2, ZFP36, IL18RAP, FRAT2, RGS1, PLAU, DEFB14, PEG10, PIM1, KDR, IL15RA, RSAD2, IGFBP3, ARID5A, SETMAR, ATG14, GEM, EREG, SCNN1G, CACNB4, DDIT3, ELMO1, SIK1, ATF3, EPHA2, DLX2, STC1, IL20RB, TNFRSF11B, NDRG1, PLCXD2, EFNB2, CYP27B1, FLRT2, STC2, FGF20, ABL2, NLRP3, HIVEP2, EGR1, PLK3, TGFB2, EGR2, BDNF, TNFSF15, LIF, MT2, PPBP, KL…	250	8890	20130	1.412949381	1.13E-06	3.21E-08	1.72E-08
GOTERM_BP_2	GO:0040012~regulation of locomotion	40	14.38848921	1.03E-08	CITED2, TWIST2, CXCR4, STC1, IRS2, PTGS2, TNF, ICAM1, EFNB2, FLRT2, PLAU, ADAMTS1, CFAP69, FGF20, KDR, ZSWIM6, STX3, ZSWIM4, EGR1, EDN1, TGFB2, CCL20, DUSP1, IGFBP3, PDE4D, NOG, MMP3, MMP10, VEGFA, CXCL10, IL1A, BMP2, NR4A3, RAP2B, RGCC, DLC1, IL1B, RAPGEF2, GNRH1, EPHA2	250	1154	20130	2.790987868	1.94E-06	5.40E-08	2.88E-08
GOTERM_BP_2	GO:0007165~signal transduction	128	46.04316547	1.44E-08	FOXA1, CSF3, ITPRIP, CSF2, IRS2, RORA, TNF, ICAM1, NR3C2, RIMS2, RGS2, ZFP36, IL18RAP, FRAT2, RGS1, PLAU, PEG10, PIM1, KDR, IL15RA, RSAD2, IGFBP3, GEM, EREG, CACNB4, DDIT3, ELMO1, SIK1, ATF3, EPHA2, DLX2, IL20RB, TNFRSF11B, NDRG1, PLCXD2, EFNB2, CYP27B1, FLRT2, STC2, FGF20, ABL2, NLRP3, HIVEP2, EGR1, PLK3, TGFB2, BDNF, TNFSF15, LIF, MT2, PPBP, KLHL24, MT1, GPR137C, NR4A2, CXCL10, BMP3, BMP2, GRIN…	250	6806	20130	1.514334411	2.72E-06	7.35E-08	3.93E-08
GOTERM_BP_2	GO:0009653~anatomical structure morphogenesis	72	25.89928058	1.75E-08	FOXA1, RYR1, CSRNP1, CITED2, NAB2, TNFAIP3, RORA, PRDM1, PPP1R9A, TNF, AREG, SYNE3, ICAM1, RIMS2, PLAU, ADAMTS1, PIM1, KDR, DACT1, KRT71, DUSP4, DUSP5, EDN1, DUSP1, NOG, IFRD1, EREG, IL1A, SCNN1G, IL1B, RAPGEF2, STK40, EPHA2, PPP1R15A, DLX2, RAMP3, COL11A2, TWIST2, CXCR4, STC1, TNFRSF11B, PRICKLE1, PTGS2, PTHLH, EFNB2, CECR2, CYP27B1, UNK, FLRT2, FGF20, ABL2, ZSWIM6, ZSWIM4, TGFB2, EGR2, IRX5, BD…	250	2981	20130	1.944797048	3.31E-06	8.70E-08	4.65E-08
GOTERM_BP_2	GO:0023056~positive regulation of signaling	56	20.14388489	3.02E-08	FOXA1, CSF3, CSF2, CITED2, TNFAIP3, CHD5, IRS2, PPP1R9A, TNF, AREG, SH3RF1, ICAM1, NR3C2, AKAP12, RIMS2, TRPS1, KDR, OASL1, DACT1, EDN1, RSAD2, IGFBP3, NOG, TRAF1, EREG, IL1A, DDIT3, IL1B, RAPGEF2, ATF3, RAMP3, CXCR4, PTGS2, CYP27B1, PRL2A1, FGF20, ABL2, STX3, FNIP1, TGFB2, BDNF, CCL20, TNFSF15, LIF, GPR137C, VEGFA, BMP3, EPGN, BMP2, TCIM, CLCF1, PRL7B1, CD28, CREBRF, REL, CPEB3	250	2064	20130	2.184651163	5.71E-06	1.46E-07	7.82E-08
GOTERM_BP_2	GO:0048646~anatomical structure formation involved in morphogenesis	41	14.74820144	4.89E-08	FOXA1, RAMP3, CITED2, CXCR4, RORA, PRICKLE1, PTGS2, TNF, PTHLH, EFNB2, CECR2, CYP27B1, PLAU, ADAMTS1, PIM1, KDR, ABL2, DUSP4, DUSP5, EGR2, EDN1, TGFB2, DUSP1, IRX3, NOG, LIF, TBX6, VEGFA, EREG, CXCL10, NR4A1, IL1A, EPGN, BMP2, KLF5, NR4A3, RGCC, BCL6, DLC1, IL1B, EPHA2	250	1274	20130	2.591302983	9.25E-06	2.31E-07	1.24E-07
GOTERM_BP_2	GO:0051094~positive regulation of developmental process	49	17.62589928	8.72E-08	FOXA1, CSF3, CSF2, CITED2, TNFAIP3, PPP1R9A, TNF, RIMS2, RGS2, ZFP36, ADAMTS1, PIM1, KDR, DACT1, IL15RA, EDN1, IGFBP3, USP2, NOG, FOS, TENT5A, IL1A, IL1B, RAPGEF2, DLX2, CXCR4, PTGS2, EFNB2, CYP27B1, PRL2A1, FLRT2, NOCT, ABL2, NLRP3, EGR1, TGFB2, EGR2, BDNF, IRX3, LIF, VEGFA, BMP2, RGCC, KLF5, BCL6, CLCF1, PRL7B1, CD28, CPEB3	250	1732	20130	2.277990762	1.65E-05	4.02E-07	2.15E-07
GOTERM_BP_2	GO:0002682~regulation of immune system process	50	17.98561151	1.19E-07	CSF3, PGLYRP2, TNFAIP3, IRS2, RORA, PRDM1, LRRC32, PVR, TNF, SH3RF1, ICAM1, ZFP36, IL18RAP, PDE4B, PIM1, KDR, OASL1, IL15RA, EDN1, RSAD2, DUSP1, PDE4D, ARID5A, FOS, EREG, IL1A, CACNB4, IL1B, DNASE1L3, H2-M2, TWIST2, IL20RB, TNFRSF11B, EFNB2, NLRP3, DNAJB9, FNIP1, TGFB2, CCL20, LIF, VEGFA, CXCL10, RGCC, NR4A3, BCL6, TCIM, CLCF1, CD28, GM11127, GNRH1	250	1806	20130	2.22923588	2.25E-05	5.36E-07	2.86E-07
GOTERM_BP_2	GO:0030155~regulation of cell adhesion	31	11.15107914	3.44E-07	CITED2, IL20RB, CXCR4, TNFAIP3, PRDM1, LRRC32, TNF, SH3RF1, ICAM1, EFNB2, PLAU, KDR, ABL2, NLRP3, STX3, TGFB2, DUSP1, PDE4D, LIF, VEGFA, IL1A, MEX3B, BMP2, NR4A3, RGCC, BCL6, DLC1, IL1B, CD28, GNRH1, EPHA2	250	863	20130	2.892375435	6.49E-05	1.51E-06	8.07E-07
GOTERM_BP_2	GO:0009058~biosynthetic process	119	42.8057554	3.51E-07	FOXA1, ZFP963, CSF3, CSF2, NAB2, IRS2, RORA, PRDM1, TNF, ICAM1, NR3C2, RGS2, ZFP36, IL18RAP, PIM1, KDR, IFRD1, USP2, DIO2, ARID5A, SETMAR, ATG14, ZFP607B, EREG, PPP1R3F, DDIT3, SIK1, ATF3, DLX2, TWIST2, ZBTB2, CYP27B1, STC2, ST8SIA4, NLRP3, HIVEP2, EGR1, PLK3, TGFB2, EGR2, BDNF, SNAI3, ZBTB10, LIF, ELL2, FOSL2, NR4A2, FOSL1, NR4A1, BMP3, BMP2, RGCC, NR4A3, BCL6, SP2, MAFF, CREBRF, CD28, REL, ID3,…	250	6475	20130	1.479827027	6.64E-05	1.51E-06	8.07E-07
GOTERM_BP_2	GO:0044706~multi-multicellular organism process	17	6.115107914	5.95E-07	EDN1, CITED2, LIF, STC1, FOS, PRDM1, PTGS2, VEGFA, FOSL1, CYP27B1, RGS2, PRL2A1, PRL7B1, STC2, KLF9, FOSB, GNRH1	250	286	20130	4.786153846	1.12E-04	2.50E-06	1.34E-06
GOTERM_BP_2	GO:0006950~response to stress	89	32.01438849	1.49E-06	RYR1, PGLYRP2, CITED2, PLEK, HILPDA, TNFAIP3, RORA, PRDM1, PVR, DUSP16, TNF, AREG, CXCL2, SH3RF1, ICAM1, ZFP36, IL18RAP, ING3, PLAU, DEFB14, PDE4B, KDR, RNF152, OASL1, DACT1, EDN1, RSAD2, DUSP1, NOG, IFRD1, MMP3, DIO2, ARID5A, SETMAR, SLC30A1, TRAF1, FOS, ATG14, EREG, IL1A, SCNN1G, RAP2B, DDIT3, IL1B, SIK1, DNASE1L3, ATF3, EPHA2, PPP1R15A, DERL3, IL20RB, CXCR4, STC1, PTGS2, NDRG1, STX11, CYP27B1,…	250	4479	20130	1.599973208	2.81E-04	6.11E-06	3.27E-06
GOTERM_BP_2	GO:0042330~taxis	25	8.992805755	1.82E-06	CXCR4, CXCL2, EFNB2, FLRT2, DEFB14, PDE4B, KDR, ZSWIM6, STX3, ZSWIM4, EGR2, EDN1, TGFB2, CCL20, BDNF, DUSP1, PDE4D, NOG, PPBP, VEGFA, CXCL10, NR4A1, NR4A3, IL1B, EPHA2	250	647	20130	3.111282844	3.44E-04	7.32E-06	3.91E-06
GOTERM_BP_2	GO:0051091~positive regulation of sequence-specific DNA binding transcription factor activity	16	5.755395683	2.22E-06	FOXA1, EDN1, CSF3, BDNF, IFRD1, TRAF1, TNF, VEGFA, ICAM1, FOSL1, BMP2, RGCC, IL18RAP, DDIT3, IL1B, NLRP3	250	279	20130	4.617634409	4.19E-04	8.72E-06	4.66E-06
GOTERM_BP_2	GO:0002520~immune system development	35	12.58992806	4.47E-06	CSF3, PGLYRP2, CSF2, CITED2, PLEK, TWIST2, TNFAIP3, TNFRSF11B, RORA, PRDM1, TNF, SH3RF1, ZFP36, NFIL3, PIM1, KDR, ABL2, NLRP3, DNAJB9, JARID2, FNIP1, EGR1, IL15RA, TGFB2, RSAD2, LIF, FOS, VEGFA, IL1A, CACNB4, BCL6, CLCF1, IL1B, CD28, EPHA2	250	1189	20130	2.370227082	8.44E-04	1.72E-05	9.21E-06
GOTERM_BP_2	GO:0065008~regulation of biological quality	87	31.29496403	6.99E-06	FOXA1, RYR1, CSF3, CITED2, RDH9, PLEK, HILPDA, TNFAIP3, IRS2, RORA, PPP1R9A, TNF, CXCL2, SYNE3, ICAM1, NR3C2, AKAP12, RIMS2, RGS2, ZFP36, PLAU, PDE4B, PIM1, KDR, SPX, SLC18A1, DACT1, DUSP5, EDN1, KCND3, PDE4D, USP2, NOG, IFRD1, DIO2, SLC30A1, TENT5A, IL1A, SCNN1G, CACNB4, RAP2B, DDIT3, IL1B, RAPGEF2, RNF122, PPP1R15A, RAMP3, USP53, COL11A2, IL20RB, CXCR4, STC1, TNFRSF11B, PTGS2, PTHLH, STX11, EFN…	250	4504	20130	1.555337478	0.001320434	2.64E-05	1.41E-05
GOTERM_BP_2	GO:0040017~positive regulation of locomotion	24	8.633093525	7.89E-06	EGR1, EDN1, TGFB2, CCL20, PDE4D, MMP3, TWIST2, CXCR4, IRS2, PTGS2, VEGFA, ICAM1, CXCL10, IL1A, BMP2, NR4A3, PLAU, ADAMTS1, IL1B, CFAP69, KDR, RAPGEF2, STX3, EPHA2	250	658	20130	2.936899696	0.001489532	2.92E-05	1.56E-05
GOTERM_BP_2	GO:0044238~primary metabolic process	173	62.23021583	8.65E-06	FOXA1, ZFP963, CSF3, CSF2, 2810408A11RIK, NAB2, IRS2, RORA, PRDM1, TNF, ICAM1, NR3C2, LACTB, RGS2, ZFP36, IL18RAP, PLAU, PIM1, KDR, IGFBP3, IFRD1, USP2, DIO2, ARID5A, SETMAR, ATG14, ZFP607B, EREG, ADAM2, PPP1R3F, CACNB4, FAM161A, DDIT3, SIK1, ACOT5, RNF122, ATF3, EPHA2, DLX2, PFKFB3, USP53, TWIST2, PLCXD2, ZBTB2, CYP27B1, FGF20, ST8SIA4, ABL2, NLRP3, HIVEP2, EGR1, PLK3, TGFB2, EGR2, BDNF, TNFSF15…	250	11200	20130	1.243746429	0.001633948	3.14E-05	1.68E-05
GOTERM_BP_2	GO:0071704~organic substance metabolic process	180	64.74820144	9.32E-06	FOXA1, ZFP963, CSF3, PGLYRP2, CSF2, 2810408A11RIK, NAB2, IRS2, RORA, PRDM1, TNF, ICAM1, NR3C2, RIMS2, LACTB, RGS2, ZFP36, IL18RAP, PLAU, PIM1, KDR, IGFBP3, IFRD1, USP2, DIO2, ARID5A, SETMAR, ATG14, ZFP607B, EREG, ADAM2, PPP1R3F, CACNB4, FAM161A, DDIT3, SIK1, ACOT5, RNF122, ATF3, EPHA2, DLX2, PFKFB3, USP53, TWIST2, PLCXD2, ZBTB2, CYP27B1, STC2, FGF20, ST8SIA4, ABL2, NLRP3, HIVEP2, EGR1, PLK3, TGFB…	250	11814	20130	1.226815642	0.001759972	3.32E-05	1.78E-05
GOTERM_BP_2	GO:0007155~cell adhesion	40	14.38848921	1.52E-05	CITED2, HEPACAM, PLEK, IL20RB, TNFAIP3, PRDM1, LRRC32, PVR, TNF, SH3RF1, PCDH17, ICAM1, EFNB2, FLRT2, CNTNAP5B, PLAU, KDR, ABL2, NLRP3, HMCN1, STX3, TGFB2, DUSP1, PDE4D, LIF, VEGFA, ADAM2, IL1A, MEX3B, BMP2, NR4A3, RAP2B, RGCC, BCL6, DLC1, IL1B, ITGA11, CD28, GNRH1, EPHA2	250	1543	20130	2.087362281	0.002868072	5.32E-05	2.84E-05
GOTERM_BP_2	GO:0003006~developmental process involved in reproduction	30	10.79136691	3.26E-05	FOXA1, PIWIL2, CSF2, CITED2, CATSPER4, CXCR4, CHD5, STC1, PRDM1, PTGS2, AREG, ICAM1, CYP27B1, ADAMTS1, PEG10, STC2, CFAP69, KDR, EDN1, TGFB2, IRX5, NOG, LIF, VEGFA, EREG, FOSL1, IL1A, IL1B, GNRH1, PABPC1L	250	1032	20130	2.340697674	0.006144619	1.12E-04	5.99E-05
GOTERM_BP_2	GO:0044237~cellular metabolic process	169	60.79136691	3.64E-05	FOXA1, ZFP963, CSF3, CSF2, 2810408A11RIK, NAB2, IRS2, RORA, PRDM1, TNF, ICAM1, NR3C2, RGS2, ZFP36, IL18RAP, PLAU, CAR15, PIM1, KDR, IGFBP3, IFRD1, USP2, DIO2, ARID5A, SETMAR, ATG14, ZFP607B, EREG, PPP1R3F, CACNB4, FAM161A, DDIT3, SIK1, ACOT5, RNF122, ATF3, EPHA2, DLX2, PFKFB3, USP53, TWIST2, ZBTB2, CYP27B1, STC2, FGF20, ST8SIA4, ABL2, NLRP3, HIVEP2, EGR1, PLK3, TGFB2, EGR2, BDNF, TNFSF15, SNAI3, …	250	11071	20130	1.229146419	0.006855573	1.23E-04	6.56E-05
GOTERM_BP_2	GO:0048589~developmental growth	26	9.352517986	5.10E-05	CITED2, CXCR4, STC1, AREG, PTHLH, RIMS2, RGS2, PLAU, STC2, PIM1, FGF20, KDR, ABL2, JARID2, SLC25A25, EDN1, TGFB2, BDNF, PDE4D, NOG, IFRD1, VEGFA, EREG, KLF5, SP2, STK40	250	843	20130	2.48341637	0.009601803	1.69E-04	9.05E-05
GOTERM_BP_2	GO:0098602~single organism cell adhesion	24	8.633093525	5.64E-05	TGFB2, CITED2, PDE4D, PLEK, TNFAIP3, IL20RB, PRDM1, LRRC32, TNF, SH3RF1, VEGFA, ICAM1, EFNB2, IL1A, MEX3B, RGCC, NR4A3, RAP2B, BCL6, IL1B, CD28, ABL2, GNRH1, NLRP3	250	745	20130	2.593932886	0.010606378	1.84E-04	9.82E-05
GOTERM_BP_2	GO:0022414~reproductive process	46	16.54676259	5.85E-05	FOXA1, PIWIL2, CSF2, CITED2, CATSPER4, CXCR4, CHD5, STC1, TMEM95, PRDM1, PTGS2, AREG, ICAM1, CECR2, CYP27B1, RGS2, PRL2A1, PLAU, ADAMTS1, PEG10, STC2, CFAP69, KDR, ABL2, EGR1, EDN1, TGFB2, IRX5, DUSP1, NOG, LIF, FOS, VEGFA, EREG, FOSL1, ADAM2, IL1A, BCL6, PRL7B1, IL1B, KLF9, CREBRF, FOSB, GNRH1, PABPC1L, BIRC3	250	2004	20130	1.848263473	0.010988733	1.87E-04	1.00E-04
GOTERM_BP_2	GO:0006807~nitrogen compound metabolic process	121	43.52517986	6.93E-05	FOXA1, ZFP963, CSF3, PGLYRP2, CSF2, NAB2, RORA, PRDM1, TNF, ICAM1, NR3C2, RGS2, ZFP36, IL18RAP, PIM1, KDR, IGFBP3, IFRD1, USP2, DIO2, ARID5A, SETMAR, ZFP607B, EREG, CACNB4, DDIT3, SIK1, ATF3, EPHA2, DLX2, TWIST2, ZBTB2, ST8SIA4, NLRP3, HIVEP2, EGR1, PLK3, TGFB2, EGR2, BDNF, SNAI3, ZBTB10, LIF, ELL2, CLK4, FOSL2, NR4A2, FOSL1, NR4A1, BMP3, BMP2, RGCC, NR4A3, BCL6, SP2, MAFF, CREBRF, CD28, REL, ID3…	250	7300	20130	1.334646575	0.01300813	2.18E-04	1.17E-04
GOTERM_BP_2	GO:0002684~positive regulation of immune system process	34	12.23021583	8.88E-05	CSF3, H2-M2, TNFAIP3, IRS2, PVR, TNF, ICAM1, EFNB2, IL18RAP, PDE4B, NLRP3, DNAJB9, OASL1, IL15RA, EDN1, TGFB2, RSAD2, CCL20, PDE4D, ARID5A, LIF, FOS, VEGFA, EREG, CXCL10, IL1A, CACNB4, NR4A3, RGCC, BCL6, CLCF1, IL1B, CD28, GM11127	250	1318	20130	2.077147193	0.016649163	2.75E-04	1.47E-04
GOTERM_BP_2	GO:0007623~circadian rhythm	12	4.316546763	1.25E-04	PIWIL2, PER1, EGR1, CSF2, NFIL3, BDNF, NOCT, USP2, KLF9, ID3, SIK1, RORA	250	226	20130	4.27539823	0.023261763	3.80E-04	2.03E-04
GOTERM_BP_2	GO:0045321~leukocyte activation	32	11.51079137	1.54E-04	PGLYRP2, CSF2, IL20RB, CXCR4, TNFAIP3, IRS2, RORA, PRDM1, LRRC32, NDRG1, TNF, SH3RF1, STX11, ICAM1, EFNB2, IL18RAP, NFIL3, ABL2, NLRP3, DNAJB9, FNIP1, EGR1, IL15RA, RSAD2, IL1A, NR4A3, BCL6, CLCF1, IL1B, CD28, GNRH1, DNASE1L3	250	1241	20130	2.07626108	0.028692641	4.62E-04	2.47E-04
GOTERM_BP_2	GO:0051051~negative regulation of transport	19	6.834532374	2.52E-04	EDN1, TGFB2, RSAD2, DERL3, IGFBP3, USP2, LIF, STC1, IRS2, SLC30A1, PPP1R9A, PTGS2, TNF, GEM, ICAM1, RGS2, IL1B, SPX, SLC18A1	250	566	20130	2.702968198	0.046577502	7.45E-04	3.98E-04
GOTERM_BP_2	GO:0050900~leukocyte migration	15	5.395683453	3.98E-04	EDN1, TGFB2, CCL20, DUSP1, PDE4D, PPBP, TNF, CXCL2, VEGFA, ICAM1, CXCL10, IL1A, IL1B, PDE4B, NLRP3	250	392	20130	3.081122449	0.072558667	0.001158627	6.19E-04
GOTERM_BP_2	GO:0044702~single organism reproductive process	40	14.38848921	4.49E-04	FOXA1, PIWIL2, CSF2, CITED2, CATSPER4, CXCR4, CHD5, STC1, TMEM95, PRDM1, PTGS2, AREG, ICAM1, CECR2, CYP27B1, RGS2, PLAU, ADAMTS1, PEG10, STC2, CFAP69, KDR, EGR1, EDN1, TGFB2, IRX5, DUSP1, NOG, LIF, VEGFA, EREG, FOSL1, ADAM2, IL1A, BCL6, IL1B, KLF9, GNRH1, PABPC1L, BIRC3	250	1810	20130	1.779447514	0.081400215	0.001286147	6.87E-04
GOTERM_BP_2	GO:0044710~single-organism metabolic process	74	26.61870504	4.87E-04	MMP1B, MTMR10, RDH9, PLEK, IRS2, RORA, DUSP16, TNF, SH3RF1, ICAM1, AKAP12, LACTB, RGS2, ZFP36, SPTLC3, CAR15, PDE4B, KDR, AOX1, JARID2, DACT1, DUSP4, DUSP5, EDN1, DUSP1, IGFBP3, PDE4D, MMP3, DIO2, TRAF1, ATG14, GPCPD1, MMP10, IL1A, PPP1R3F, CACNB4, IL1B, CNKSR3, RAPGEF2, SIK1, ACOT5, ATF3, STK40, EPHA2, PPP1R15A, PFKFB3, RAMP3, DERL3, CXCR4, SGMS2, PTGS2, PLCXD2, CYP27B1, NOCT, FGF20, ST8SIA4, AB…	250	4107	20130	1.450810811	0.087978763	0.001374173	7.34E-04
GOTERM_BP_2	GO:0040008~regulation of growth	22	7.913669065	5.18E-04	EDN1, TGFB2, BDNF, CITED2, HEPACAM, IGFBP3, NOG, IFRD1, CXCR4, MT2, MT1, VEGFA, RIMS2, CYP27B1, RGS2, ING3, BCL6, CCDC85B, STC2, PIM1, FGF20, JARID2	250	759	20130	2.333913043	0.093308581	0.001440114	7.70E-04
GOTERM_BP_2	GO:0006955~immune response	45	16.18705036	5.54E-04	CSF3, PGLYRP2, CSF2, H2-M2, TWIST2, IL20RB, CXCR4, TNFAIP3, RORA, PRDM1, CXCL2, PVR, TNF, STX11, ICAM1, CYP27B1, IL18RAP, NFIL3, PDE4B, NLRP3, OASL1, EDN1, TGFB2, RSAD2, CCL20, TNFSF15, PDE4D, ARID5A, LIF, PPBP, VEGFA, EREG, CXCL10, IL1A, CACNB4, NR4A3, RGCC, TCIM, BCL6, CLCF1, IL1B, CD28, REL, GM11127, DNASE1L3	250	2149	20130	1.686086552	0.099409012	0.00151703	8.11E-04
GOTERM_BP_2	GO:0045926~negative regulation of growth	12	4.316546763	6.08E-04	CYP27B1, TGFB2, RGS2, BCL6, CCDC85B, CITED2, STC2, NOG, IFRD1, MT2, MT1, JARID2	250	272	20130	3.552352941	0.10862669	0.001642243	8.78E-04
GOTERM_BP_2	GO:0051050~positive regulation of transport	28	10.07194245	7.26E-04	MYOM1, RAMP3, CXCR4, STC1, IRS2, PTGS2, TNF, CYP27B1, PRL2A1, SLC18A1, IL15RA, PLK3, EDN1, TGFB2, LIF, VEGFA, CXCL10, IL1A, MEX3B, BMP2, CACNB4, NR4A3, RGCC, CLCF1, PRL7B1, IL1B, CNKSR3, CREBRF	250	1120	20130	2.013	0.128197218	0.001931581	0.001032221
GOTERM_BP_2	GO:0045785~positive regulation of cell adhesion	17	6.115107914	7.66E-04	TGFB2, CITED2, PDE4D, LIF, TNF, VEGFA, ICAM1, EFNB2, IL1A, MEX3B, NR4A3, BCL6, IL1B, CD28, KDR, NLRP3, STX3	250	518	20130	2.642548263	0.134749196	0.002009451	0.001073834
GOTERM_BP_2	GO:0007269~neurotransmitter secretion	9	3.237410072	0.001720246	RIMS2, NR4A1, GRIN3A, CACNB4, SLC30A1, STX3, PPP1R9A, STX11, NR3C2	250	178	20130	4.071235955	0.277766302	0.004453788	0.002380067
GOTERM_BP_2	GO:0002252~immune effector process	27	9.712230216	0.001770948	PGLYRP2, H2-M2, TWIST2, IL20RB, TNFAIP3, RORA, PVR, TNF, STX11, ICAM1, IL18RAP, NLRP3, DNAJB9, OASL1, TGFB2, RSAD2, ARID5A, CXCL10, NR4A3, RGCC, TCIM, BCL6, CLCF1, IL1B, CD28, GM11127, DNASE1L3	250	1131	20130	1.922228117	0.284666168	0.004523098	0.002417105
GOTERM_BP_2	GO:0044708~single-organism behavior	17	6.115107914	0.002524977	EGR1, EGR2, BDNF, PDE4D, NOG, FOS, PTGS2, PCDH17, ADAM2, FOSL1, NR4A2, CACNB4, NR4A3, IL1B, CFAP69, ABL2, CPEB3	250	582	20130	2.351958763	0.379868781	0.006362942	0.003400303
GOTERM_BP_2	GO:0002440~production of molecular mediator of immune response	14	5.035971223	0.002696638	TGFB2, RSAD2, TWIST2, ARID5A, TNFAIP3, TNF, NR4A3, IL18RAP, BCL6, CLCF1, IL1B, CD28, DNAJB9, NLRP3	250	428	20130	2.633831776	0.399716374	0.006706113	0.00358369
GOTERM_BP_2	GO:0044089~positive regulation of cellular component biogenesis	18	6.474820144	0.003239582	MMP1B, EDN1, CSF3, CSF2, BDNF, IRX3, PLEK, MMP3, TNF, VEGFA, ICAM1, FOSL1, RGCC, FLRT2, KDR, FNIP1, PDLIM4, EPHA2	250	653	20130	2.219540582	0.458425657	0.007951702	0.004249322
GOTERM_BP_2	GO:0044703~multi-organism reproductive process	31	11.15107914	0.003630535	PIWIL2, CITED2, CATSPER4, CXCR4, CHD5, STC1, TMEM95, PRDM1, PTGS2, CECR2, CYP27B1, RGS2, PRL2A1, PLAU, ADAMTS1, STC2, CFAP69, EDN1, LIF, FOS, VEGFA, EREG, FOSL1, ADAM2, BCL6, PRL7B1, KLF9, FOSB, GNRH1, PABPC1L, BIRC3	250	1443	20130	1.72981289	0.497128031	0.008797065	0.004701077
GOTERM_BP_2	GO:0043433~negative regulation of sequence-specific DNA binding transcription factor activity	8	2.877697842	0.004385423	DDIT3, PIM1, TNFAIP3, NLRP3, ID3, SIK1, TBX6, PTHLH	250	164	20130	3.927804878	0.56424175	0.010491708	0.00560668
GOTERM_BP_2	GO:2000241~regulation of reproductive process	9	3.237410072	0.005439544	PIWIL2, IL1A, CITED2, DUSP1, PLAU, CFAP69, LIF, GNRH1, VEGFA	250	215	20130	3.370604651	0.643307084	0.012850922	0.006867424
GOTERM_BP_2	GO:0042752~regulation of circadian rhythm	7	2.517985612	0.006272826	PIWIL2, PER1, CSF2, NOCT, USP2, SIK1, RORA	250	133	20130	4.237894737	0.695565137	0.014636594	0.007821672
GOTERM_BP_2	GO:0061687~detoxification of inorganic compound	3	1.079136691	0.006423284	MT2, SLC30A1, MT1	250	10	20130	24.156	0.704154035	0.014637991	0.007822418
GOTERM_BP_2	GO:0009607~response to biotic stimulus	33	11.8705036	0.006428324	PGLYRP2, TNFAIP3, PTGS2, CXCL2, PVR, TNF, AKAP12, CYP27B1, ZFP36, RGS1, NOCT, DEFB14, PDE4B, NLRP3, HMCN1, OASL1, EDN1, RSAD2, CCL20, PDE4D, ARID5A, MT2, PPBP, FOS, TENT5A, CXCL10, NR4A1, IL1A, BMP2, DDIT3, IL1B, GNRH1, EPHA2	250	1633	20130	1.627164727	0.704437548	0.014637991	0.007822418
GOTERM_BP_2	GO:0032504~multicellular organism reproduction	27	9.712230216	0.007262559	PIWIL2, CITED2, CATSPER4, CXCR4, CHD5, STC1, TMEM95, PRDM1, PTGS2, CYP27B1, RGS2, PLAU, ADAMTS1, STC2, CFAP69, KDR, EGR1, EDN1, LIF, VEGFA, EREG, FOSL1, BCL6, CREBRF, GNRH1, PABPC1L, BIRC3	250	1259	20130	1.726799047	0.747825101	0.016340759	0.008732363
GOTERM_BP_2	GO:0032845~negative regulation of homeostatic process	9	3.237410072	0.010013247	RYR1, CXCL10, TGFB2, ZFP36, PDE4D, DDIT3, SPX, TNFRSF11B, VEGFA	250	239	20130	3.032133891	0.850736568	0.02226475	0.011898094
GOTERM_BP_2	GO:0016043~cellular component organization	105	37.76978417	0.01082052	FOXA1, CSF3, CSF2, TMEM95, PRDM1, TNF, ICAM1, RIMS2, RGS2, PEG10, KDR, HMCN1, KRT71, IL15RA, KRT4, IGFBP3, IFRD1, ARID5A, SETMAR, ATG14, KCTD4, RSBN1, GEM, EREG, CACNB4, FAM161A, ELMO1, EPHA2, STC1, TNFRSF11B, NDRG1, PCDH17, EFNB2, CYP27B1, FLRT2, CFAP69, ABL2, NLRP3, PLK3, TGFB2, EGR2, BDNF, LIF, KLHL24, NR4A2, FOSL1, CXCL10, BMP2, MEX3B, GRIN3A, RGCC, NR4A3, BCL6, CD28, CPEB3, MMP1B, PIWIL2, RY…	250	6967	20130	1.213520884	0.872063756	0.023779981	0.01270782
GOTERM_BP_2	GO:0048609~multicellular organismal reproductive process	26	9.352517986	0.011391492	PIWIL2, CITED2, CATSPER4, CXCR4, CHD5, STC1, PRDM1, PTGS2, CYP27B1, RGS2, PLAU, ADAMTS1, STC2, CFAP69, KDR, EGR1, EDN1, LIF, VEGFA, EREG, FOSL1, BCL6, CREBRF, GNRH1, PABPC1L, BIRC3	250	1242	20130	1.685603865	0.885290087	0.024747035	0.013224606
GOTERM_BP_2	GO:0051707~response to other organism	31	11.15107914	0.011541971	PGLYRP2, TNFAIP3, PTGS2, CXCL2, TNF, AKAP12, CYP27B1, ZFP36, RGS1, NOCT, DEFB14, PDE4B, NLRP3, HMCN1, OASL1, EDN1, RSAD2, CCL20, PDE4D, ARID5A, MT2, PPBP, FOS, TENT5A, CXCL10, NR4A1, IL1A, BMP2, IL1B, GNRH1, EPHA2	250	1570	20130	1.58988535	0.888543321	0.024789006	0.013247035
GOTERM_BP_2	GO:0032844~regulation of homeostatic process	15	5.395683453	0.01213701	RYR1, EDN1, TGFB2, RAMP3, PDE4D, TNFRSF11B, PTGS2, TNF, VEGFA, CXCL10, ZFP36, DDIT3, IL1B, KDR, SPX	250	572	20130	2.111538462	0.900532977	0.025494012	0.013623784
GOTERM_BP_2	GO:0044087~regulation of cellular component biogenesis	24	8.633093525	0.012140006	MMP1B, EDN1, CSF3, CSF2, BDNF, IRX3, PLEK, MMP3, PPP1R9A, TNF, VEGFA, ICAM1, FOSL1, KLF5, RGCC, FLRT2, DLC1, IL1B, KDR, RAPGEF2, FNIP1, PDLIM4, EPHA2, DACT1	250	1120	20130	1.725428571	0.900589967	0.025494012	0.013623784
GOTERM_BP_2	GO:1903829~positive regulation of cellular protein localization	11	3.956834532	0.012352143	PLK3, TGFB2, BMP2, RAMP3, CACNB4, LIF, STX3, PTGS2, TNF, VEGFA, EPHA2	250	351	20130	2.523418803	0.904544327	0.025654451	0.013709522
GOTERM_BP_2	GO:0051234~establishment of localization	77	27.69784173	0.022704119	RYR1, MYOM1, CSF2, ZFAND2A, PLEK, TNFAIP3, IRS2, PPP1R9A, DUSP16, TNF, SYNE3, ICAM1, NR3C2, RIMS2, RGS2, ZFP36, ARL5B, NIPAL1, PEG10, PDE4B, PIM1, SPX, SLC18A1, IL15RA, EDN1, RSAD2, KCND3, IGFBP3, PDE4D, USP2, DIO2, SLC30A1, ATG14, GEM, IL1A, SCNN1G, CACNB4, DDIT3, IL1B, CNKSR3, ELMO1, SIK1, RAMP3, CATSPER4, DERL3, CXCR4, STC1, PRICKLE1, PTGS2, PCDH17, STX11, CYP27B1, PRL2A1, STC2, ABL2, STX3, SL…	250	4990	20130	1.242492986	0.986970524	0.046642157	0.024925174
GOTERM_BP_2	GO:0042698~ovulation cycle	6	2.158273381	0.030226697	EGR1, ADAMTS1, KDR, GNRH1, EREG, VEGFA	250	140	20130	3.450857143	0.996975369	0.061019085	0.032608082
GOTERM_BP_2	GO:2000243~positive regulation of reproductive process	5	1.798561151	0.030348116	PIWIL2, CITED2, PLAU, CFAP69, VEGFA	250	95	20130	4.237894737	0.997046107	0.061019085	0.032608082
GOTERM_BP_2	GO:0040013~negative regulation of locomotion	10	3.597122302	0.053111447	RGCC, RAP2B, CITED2, DUSP1, DLC1, IGFBP3, NOG, STC1, GNRH1, TNF	250	388	20130	2.075257732	0.99996685	0.105663827	0.056465855
GOTERM_BP_2	GO:0043627~response to estrogen	5	1.798561151	0.054637453	CYP27B1, TGFB2, CITED2, ARID5A, TNFRSF11B	250	115	20130	3.500869565	0.99997556	0.107567486	0.057483154
GOTERM_BP_2	GO:0001913~T cell mediated cytotoxicity	4	1.438848921	0.061885249	H2-M2, GM11127, PVR, STX11	250	73	20130	4.412054795	0.999994293	0.120580536	0.064437218
GOTERM_BP_2	GO:0001909~leukocyte mediated cytotoxicity	6	2.158273381	0.062902557	IL18RAP, H2-M2, GM11127, PVR, DNASE1L3, STX11	250	172	20130	2.808837209	0.999995351	0.121312075	0.064828146
GOTERM_BP_2	GO:0007622~rhythmic behavior	4	1.438848921	0.070268471	EGR1, EGR2, CSF2, USP2	250	77	20130	4.182857143	0.999998954	0.1341489	0.071688036
GOTERM_BP_2	GO:0022402~cell cycle process	22	7.913669065	0.077941396	PIWIL2, PLK3, EDN1, DUSP1, LIF, SETMAR, TNF, GEM, EREG, IL1A, CYP27B1, EPGN, GPR132, RGCC, CACNB4, TCIM, ADAMTS1, CCNG2, IL1B, CD28, NABP1, DACT1	250	1218	20130	1.454384236	0.999999782	0.147309239	0.07872081
GOTERM_BP_2	GO:1902578~single-organism localization	51	18.34532374	0.084018018	RYR1, MYOM1, CSF2, PLEK, IRS2, PPP1R9A, TNF, NR3C2, RIMS2, RGS2, SPX, SLC18A1, IL15RA, EDN1, RSAD2, KCND3, IGFBP3, PDE4D, DIO2, SLC30A1, IL1A, CACNB4, DDIT3, IL1B, ELMO1, RAPGEF2, EPHA2, RAMP3, STC1, PRICKLE1, PTGS2, STX11, CYP27B1, PRL2A1, ABL2, STX3, TGFB2, BDNF, LIF, KLHL24, VEGFA, NR4A1, CXCL10, MEX3B, BMP2, GRIN3A, RGCC, NR4A3, CLCF1, PRL7B1, NFKBIE	250	3344	20130	1.228026316	0.999999937	0.157221836	0.084018018
GOTERM_BP_2	GO:1904951~positive regulation of establishment of protein localization	9	3.237410072	0.08978178	MYOM1, PLK3, IL1A, TGFB2, BMP2, CREBRF, IRS2, PTGS2, TNF	250	370	20130	1.958594595	0.999999981	0.166360356	0.08978178
GOTERM_BP_2	GO:0002683~negative regulation of immune system process	12	4.316546763	0.097700165	TGFB2, ZFP36, PGLYRP2, BCL6, DUSP1, TWIST2, TNFAIP3, GNRH1, IL20RB, TNFRSF11B, LRRC32, TNF	250	570	20130	1.695157895	0.999999996	0.17927506	0.097700165
