## Supplemental Table 6 for "Gelsolin Counteracts ER Stress-Driven Inflammatory Circuits in Psoriasis-like Dermatitis"

gene_id	logFC	logCPM	PValue	FDR	gene_name	gene_type	log2FoldChange	pvalue
ENSMUSG00000018570.17	-1.223180173	0.318685772	0.009134047	0.179561987	2810408A11Rik	protein_coding	-1.223180173	0.009134047
ENSMUSG00000090202.1	-1.821879386	-0.273653607	0.002758242	0.081515252	4930503B20Rik	protein_coding	-1.821879386	0.002758242
ENSMUSG00000029378.5	-1.468609544	4.568267383	1.18E-10	6.17E-08	Areg	protein_coding	-1.468609544	1.18E-10
ENSMUSG00000017418.14	-1.231766909	6.865840285	5.24E-09	1.79E-06	Arl5b	protein_coding	-1.231766909	5.24E-09
ENSMUSG00000029335.5	-1.430288263	0.940913283	0.000306105	0.016398343	Bmp3	protein_coding	-1.430288263	0.000306105
ENSMUSG00000017412.15	-1.732161493	-1.329050499	0.041975388	0.428995727	Cacnb4	protein_coding	-1.732161493	0.041975388
ENSMUSG00000048003.12	-1.970462883	-0.028544762	0.00041851	0.020613931	Catsper4	protein_coding	-1.970462883	0.00041851
ENSMUSG00000026166.14	-1.277921333	7.345122648	1.19E-09	4.60E-07	Ccl20	protein_coding	-1.277921333	1.19E-09
ENSMUSG00000095247.7	-2.419653326	1.045774139	2.56E-09	9.47E-07	Ccl27a	protein_coding	-2.419653326	2.56E-09
ENSMUSG00000038594.9	-1.035986254	3.441675572	2.54E-05	0.002389655	Cep85l	protein_coding	-1.035986254	2.54E-05
ENSMUSG00000044006.8	-1.064493202	0.477719122	0.014497319	0.240551957	Cilp2	protein_coding	-1.064493202	0.014497319
ENSMUSG00000024330.17	-1.724074685	0.86582916	2.01E-05	0.001954658	Col11a2	protein_coding	-1.724074685	2.01E-05
ENSMUSG00000039782.15	-1.2165821	7.303688757	6.82E-09	2.28E-06	Cpeb2	protein_coding	-1.2165821	6.82E-09
ENSMUSG00000038067.2	-1.096529978	6.233784485	2.42E-07	4.90E-05	Csf3	protein_coding	-1.096529978	2.42E-07
ENSMUSG00000046354.3	-1.371327848	3.002075185	1.71E-07	3.84E-05	Defb14	protein_coding	-1.371327848	1.71E-07
ENSMUSG00000007682.6	-1.382444335	1.624352911	3.28E-05	0.002876806	Dio2	protein_coding	-1.382444335	3.28E-05
ENSMUSG00000025279.7	-1.391430542	2.152393006	2.77E-06	0.000383908	Dnase1l3	protein_coding	-1.391430542	2.77E-06
ENSMUSG00000024190.7	-1.483768982	5.300583701	1.73E-11	1.06E-08	Dusp1	protein_coding	-1.483768982	1.73E-11
ENSMUSG00000006445.3	-1.009403796	9.290390071	1.08E-06	0.000179416	Epha2	protein_coding	-1.009403796	1.08E-06
ENSMUSG00000049811.17	-1.533319449	0.597481497	0.000289093	0.015772893	Fam161a	protein_coding	-1.533319449	0.000289093
ENSMUSG00000024912.6	-1.093750717	7.199030015	1.80E-07	3.96E-05	Fosl1	protein_coding	-1.093750717	1.80E-07
ENSMUSG00000029135.10	-1.076046113	9.129819931	2.11E-07	4.52E-05	Fosl2	protein_coding	-1.076046113	2.11E-07
ENSMUSG00000084897.1	-2.086900693	0.412165156	1.20E-05	0.001305264	Gm14226	protein_coding	-2.086900693	1.20E-05
ENSMUSG00000094293.1	-4.037943207	-1.237106327	0.000447975	0.021482962	Gm3893	protein_coding	-4.037943207	0.000447975
ENSMUSG00000078606.8	-1.445026505	0.05292309	0.004402766	0.112330713	Gm4070	protein_coding	-1.445026505	0.004402766
ENSMUSG00000021298.8	-1.534403387	2.092997965	4.18E-07	8.05E-05	Gpr132	protein_coding	-1.534403387	4.18E-07
ENSMUSG00000045868.12	-1.346431674	0.080124642	0.007594563	0.16031761	Gvin1	protein_coding	-1.346431674	0.007594563
ENSMUSG00000016283.13	-1.1891085	0.366398256	0.010772886	0.197748248	H2-M2	protein_coding	-1.1891085	0.010772886
ENSMUSG00000015501.10	-1.292909872	7.75772222	6.86E-10	2.70E-07	Hivep2	protein_coding	-1.292909872	6.86E-10
ENSMUSG00000003949.16	-1.945729934	-0.706480745	0.004327089	0.111038984	Hlf	protein_coding	-1.945729934	0.004327089
ENSMUSG00000023206.16	-1.982745817	3.959359365	4.05E-16	5.14E-13	Il15ra	protein_coding	-1.982745817	4.05E-16
ENSMUSG00000026068.11	-1.576189723	2.123561403	1.99E-07	4.31E-05	Il18rap	protein_coding	-1.576189723	1.99E-07
ENSMUSG00000044244.18	-1.573370728	1.365063683	1.12E-05	0.001237817	Il20rb	protein_coding	-1.573370728	1.12E-05
ENSMUSG00000038518.15	-1.38312889	5.689046531	1.91E-10	9.42E-08	Jarid2	protein_coding	-1.38312889	1.91E-10
ENSMUSG00000040896.16	-1.863490636	-0.985262926	0.016186198	0.254039419	Kcnd3	protein_coding	-1.863490636	0.016186198
ENSMUSG00000046523.5	-2.093395931	0.786356119	1.23E-06	0.000200379	Kctd4	protein_coding	-2.093395931	1.23E-06
ENSMUSG00000059668.6	-3.123948843	-0.69305419	2.95E-05	0.0026293	Krt4	protein_coding	-3.123948843	2.95E-05
ENSMUSG00000051879.4	-9.490977086	5.39780294	1.64E-117	1.45E-113	Krt71	protein_coding	-9.490977086	1.64E-117
ENSMUSG00000027919.5	-1.550998939	1.263723487	2.29E-05	0.002182969	Lce1g	protein_coding	-1.550998939	2.29E-05
ENSMUSG00000016239.11	-1.341904782	0.245597874	0.00630869	0.144716294	Lonrf3	protein_coding	-1.341904782	0.00630869
ENSMUSG00000072568.4	-1.304532468	6.987320636	6.31E-10	2.54E-07	Lratd2	protein_coding	-1.304532468	6.31E-10
ENSMUSG00000057706.7	-1.398307353	5.07664653	2.90E-10	1.35E-07	Mex3b	protein_coding	-1.398307353	2.90E-10
ENSMUSG00000047562.3	-1.443718034	5.237162997	6.00E-11	3.23E-08	Mmp10	protein_coding	-1.443718034	6.00E-11
ENSMUSG00000041620.8	-1.360281	1.785928862	2.07E-05	0.002002796	Mmp1b	protein_coding	-1.360281	2.07E-05
ENSMUSG00000043613.8	-2.33731456	2.258246938	5.16E-14	5.09E-11	Mmp3	protein_coding	-2.33731456	5.16E-14
ENSMUSG00000021815.4	-1.396716632	0.634306756	0.000854382	0.033968406	Mss51	protein_coding	-1.396716632	0.000854382
ENSMUSG00000024049.15	-1.344029743	0.165208597	0.006918611	0.152209438	Myom1	protein_coding	-1.344029743	0.006918611
ENSMUSG00000025402.12	-1.700543087	4.689416585	9.94E-14	9.28E-11	Nab2	protein_coding	-1.700543087	9.94E-14
ENSMUSG00000047180.8	-1.024084895	0.991311185	0.006790354	0.150885411	Neurl3	protein_coding	-1.024084895	0.006790354
ENSMUSG00000056749.7	-1.119260801	5.571606201	2.27E-07	4.73E-05	Nfil3	protein_coding	-1.119260801	2.27E-07
ENSMUSG00000032691.14	-1.449345259	2.006839667	2.15E-06	0.000313173	Nlrp3	protein_coding	-1.449345259	2.15E-06
ENSMUSG00000048616.4	-1.05047326	2.792977502	8.12E-05	0.006000114	Nog	protein_coding	-1.05047326	8.12E-05
ENSMUSG00000028341.9	-1.609315249	5.258129326	4.22E-13	3.40E-10	Nr4a3	protein_coding	-1.609315249	4.22E-13
ENSMUSG00000041827.15	-1.568514505	-0.763636232	0.021143814	0.301527554	Oasl1	protein_coding	-1.568514505	0.021143814
ENSMUSG00000054582.4	-1.436315408	0.139619225	0.00408027	0.106399049	Pabpc1l	protein_coding	-1.436315408	0.00408027
ENSMUSG00000035566.7	-1.754953237	0.059821157	0.000612799	0.026310309	Pcdh17	protein_coding	-1.754953237	0.000612799
ENSMUSG00000092035.8	-1.182270791	0.965209012	0.001837869	0.059320528	Peg10	protein_coding	-1.182270791	0.001837869
ENSMUSG00000079563.10	-1.765542792	-0.312789265	0.004015236	0.10532274	Pglyrp2	protein_coding	-1.765542792	0.004015236
ENSMUSG00000033644.5	-1.299787763	0.136283428	0.009315432	0.18151784	Piwil2	protein_coding	-1.299787763	0.009315432
ENSMUSG00000039556.16	-1.153339848	1.874313363	0.000211398	0.012591282	Ppp1r3f	protein_coding	-1.153339848	0.000211398
ENSMUSG00000022886.5	-2.667248662	-1.039095939	0.001187534	0.042886649	Prl2a1	protein_coding	-2.667248662	0.001187534
ENSMUSG00000021347.3	-1.813005862	-0.432580147	0.004181329	0.108874197	Prl7b1	protein_coding	-1.813005862	0.004181329
ENSMUSG00000055945.8	-1.658680044	-1.115355465	0.03847433	0.407542903	Prr18	protein_coding	-1.658680044	0.03847433
ENSMUSG00000037126.16	-1.110260836	3.980280807	2.20E-06	0.00031473	Psd	protein_coding	-1.110260836	2.20E-06
ENSMUSG00000062232.14	-1.160489386	6.569184172	4.06E-08	1.08E-05	Rapgef2	protein_coding	-1.160489386	4.06E-08
ENSMUSG00000019775.17	-1.111182607	0.962898141	0.003379487	0.093339289	Rgs17	protein_coding	-1.111182607	0.003379487
ENSMUSG00000047496.6	-1.699443045	0.227896021	0.000602715	0.026130406	Rnf152	protein_coding	-1.699443045	0.000602715
ENSMUSG00000050931.7	-1.910854675	5.242445547	1.95E-17	2.88E-14	Sgms2	protein_coding	-1.910854675	1.95E-17
ENSMUSG00000031642.9	-1.003688975	7.29534925	1.57E-06	0.000242726	Sh3rf1	protein_coding	-1.003688975	1.57E-06
ENSMUSG00000006587.6	-1.325636308	4.316728143	9.10E-09	2.78E-06	Snai3	protein_coding	-1.325636308	9.10E-09
ENSMUSG00000050092.3	-4.019578697	1.967401442	6.98E-25	1.55E-21	Sprr2b	protein_coding	-4.019578697	6.98E-25
ENSMUSG00000014813.9	-2.287480774	-0.088269531	7.46E-05	0.005579461	Stc1	protein_coding	-2.287480774	7.46E-05
ENSMUSG00000042608.15	-1.021629207	5.642467985	2.06E-06	0.000302303	Stk40	protein_coding	-1.021629207	2.06E-06
ENSMUSG00000054150.12	-1.394978275	3.189175675	4.81E-08	1.25E-05	Syne3	protein_coding	-1.394978275	4.81E-08
ENSMUSG00000030699.16	-1.098055072	0.239206847	0.026404938	0.339119507	Tbx6	protein_coding	-1.098055072	0.026404938
ENSMUSG00000079707.10	-1.039268755	0.33814069	0.033919657	0.38992212	Tcte3	protein_coding	-1.039268755	0.033919657
ENSMUSG00000047671.8	-1.206559777	2.707534971	7.13E-06	0.000858734	Tctex1d4	protein_coding	-1.206559777	7.13E-06
ENSMUSG00000039239.14	-1.131414677	2.928398505	1.46E-05	0.001517696	Tgfb2	protein_coding	-1.131414677	1.46E-05
ENSMUSG00000042734.6	-1.026121321	6.215129677	1.32E-06	0.00020836	Ttc9	protein_coding	-1.026121321	1.32E-06
ENSMUSG00000032010.15	-1.194729818	3.12142041	3.17E-06	0.000428482	Usp2	protein_coding	-1.194729818	3.17E-06
ENSMUSG00000023951.18	-1.081217687	7.257238139	2.43E-07	4.90E-05	Vegfa	protein_coding	-1.081217687	2.43E-07
ENSMUSG00000062518.7	-3.971582166	-0.495751781	3.02E-07	5.89E-05	Zfp534	protein_coding	-3.971582166	3.02E-07
ENSMUSG00000032846.10	-1.039324306	6.8776729	7.53E-07	0.000133478	Zswim6	protein_coding	-1.039324306	7.53E-07
