## Supplemental Table 7 for "Gelsolin Counteracts ER Stress-Driven Inflammatory Circuits in Psoriasis-like Dermatitis"

Krt2	Keratin2
Actb	ACTB protein
Actb	Actin
H2ac12	HistoneH2A
mKIAA0668	MKIAA0668 protein
Rpl5	Ribosomal_L18_c_domain-containing protein
Cyba	cytochrome b-245, alpha polypeptide
Gm5409	Try10-like trypsinogen
Rpl12	60S ribosomak protein L12
Rpl30	60S ribosomak protein L30
Rps16	Rps16 protein
Glipr2	Golgi-associated plant pathogenesis-related protein
Lbr	lamin B receptor
Rpl14	60S ribosomak protein L14
Pam16	mitochondrial import inner membrane translocase subunit TIM16
Rpl22	60S ribosomal protein L22
Gsn	gelsolin
Rps10	40S ribosomal protein S10
Rpl31	60S ribosomal protein L31
Atp5a1	ATP synthase, H+ transporting, mitochondrial F1 complex, alpha subunit
Lyz1	lysozyme C-1
Dnajc19	mitochondrial import inner membrane translocase subunit TIM14
Purb	transcriptional activator protein Pur-beta
Mlstd2	male sterility domain containing 2
Rps27	40S ribosomal protein S27
Rps13	40S ribosomal protein S13
Rps5	40S ribosomal protein S5
Rps9	40S ribosomal protein S9
Serbp1	HABP4_PAI-RBP1 domain-containing protein
Dsg1a	desmoglein-1-alpha
Svp2	seminal vesicle protein 2
Rpl23	60S ribosomal protein L23
Myo1g	Myosin IG
Sfrs2	serine and arginine-rich splicing factor 2
Camp	cathelicidin antimicrobial peptide
TUBB2A	Tubulin beta-2A chain
Rpl17	60S ribosomal protein L17
OLR1	anti-lox-1 15C4 light chain
Ass1	Arginosuccinate synthase
Tmtc2	Tmtc2 protein
Ltf	Lactotransferrin
Rer1	protein RER1
Derl1	Derlin-1
Rps29	40S ribosomal protein S29
mKIAA0957	mKIAA0957 protein
Eif6	Eukaryotic translation initiation factor 6
Hsd17b4	hydroxysteroid (17-beta) dehydrogenase 4
Ddx10	RNA helicase
Hnrnpc	Heterogeneous nuclear ribonucleoproteins
Or2ag18	Olfr700 protein
Ric8b	synembryn-B
Nostrin	Nostrin
Eif4a3	Eukaryotic initiation factor 4A-III
