## Supplemental Table 8 for "Gelsolin Counteracts ER Stress-Driven Inflammatory Circuits in Psoriasis-like Dermatitis"

Myh9	myosin-9
Actb	ACTB protein
Actbl2	Beta-actin-like protein 2
Arpc1b	Actin-related protein 2/3 complex subunit
Gsn	gelsolin
H2AZ1	Histone H2A.Z
2900073G15Rik	2900073G15Rik protein
Actr3	Actin-related protein 3
ARPC4	actin-related protein 2/3 complex subunit 4
Rpl31	60S ribosomal protein L31
Tmprss13	Transmembrane protease serine 13
Wdr76	WD repeat-containing protein 76
Atg2a	Autophagy-related protein 2 homolog A
C2cd2l	C2 domain-containing protein
Kif2c	kinesin family member 2C
Gria1	glutamate receptor, ionotropic, AMPA1 (alpha 1)
Kiaa0753	Protein moonraker
