## Supplemental Table 12 for "Gelsolin Counteracts ER Stress-Driven Inflammatory Circuits in Psoriasis-like Dermatitis"

Species	Gene	Forward primer (5�f->3')	Reverse primer (5�f->3')
Mouse	Il23a	CCAGCAGCTCTCTCGGAATC	TCATATGTCCCGCTGGTGC
Mouse	Dnajb9	CTCCACAGTCAGTTTTCGTCTT	GGCCTTTTTGATTTGTCGCTC
Mouse	Ddit3	CCACCACACCTGAAAGCAGAA	GGTGAAAGGCAGGGACTCA
Mouse	Hspa5	GTCCAGGCTGGTGTCCTCTC	GATTATCGGAAGCCGTGGAG
Mouse	Hsp90b1	TCGTCAGAGCTGATGATGAAGT	GCGTTTAACCCATCCAACTGAAT
Mouse	Xbp1	GACAGAGAGTCAAACTAACGTGG	GTCCAGCAGGCAAGAAGGT
Mouse	Xbp1s	AAGAACACGCTTGGGAATGG	CTGCACCTGCTGCGGAC
Mouse	Ccl20	GCCTCTCGTACATACAGACGC	CCAGTTCTGCTTTGGATCAGC
Mouse	Cxcl1	ACTGCACCCAAACCGAAGTC	TGGGGACACCTTTTAGCATCTT
Mouse	Il17a	TTTAACTCCCTTGGCGCAAAA	CTTTCCCTCCGCATTGACAC
Mouse	Il17c	CTCCTGCTTCTAGGCTGGTTG	CCACCTGGCACTTCGAGTTAG
Mouse	Il6	GTAGCTATAGTACTCCAGAAGAC	ACGATGATGCACTTGCAGAA
Mouse	Il36g	GGAAGAGAAACTCCTGACTTTGGG	GAGGATAGTCACGCTGACTGGG
Mouse	Tnf	CTGTAGCCCACGTCGTAGC	TTGAGATCCATGCCGTTG
Mouse	S100a8	AAATCACCATGCCCTCTACAAG	CCCACTTTTATCACCATCGCAA
Mouse	S100a9	GCACAGTTGGCAACCTTTATG	TGATTGTCCTGGTTTGTGTCC
Mouse	Nr4a3	AGGATTCACTGATCTCCCCAA	GATGCAGGACAAGTCCATTGC
Mouse	Defb14	TCTTGTTCTTGGTGCCTGCT	CGACCGCTATTAGAACATCGAC
Mouse	Gapdh	TGACGTGCCGCCTGGAGAAA	AGTGTAGCCCAAGATGCCCTTCA
Mouse	Actb	GGCTGTATTCCCCTCCATCG	CCAGTTGGTAACAATGCCATGT
Mouse	18s	CGGACAGGATTGACAGATTG	CAAATCGCTCCACCAACTAA
Mouse	Mt-co1	GCCCCAGATATAGCATTCCC	GTTCATCCTGTTCCTGCTCC
Mouse	Ifnb1	CAGCTCCAAGAAAGGACGAAC	GGCAGTGTAACTCTTCTGCAT
