## Supplemental Table 14 for "Gelsolin Counteracts ER Stress-Driven Inflammatory Circuits in Psoriasis-like Dermatitis"

Species	Mouse
Title	Efficacy of IDOR-1117-2520, a novel, orally available CCR6 antagonist in a preclinical model of skin dermatitis
Pulication status	Citation missing
GEO Series accession number	GSE289485
Sample information	GEO Sample accession number	GSM8792404	SHAMd8_37	control
	GEO Sample accession number	GSM8792405	SHAMd8_38	control
	GEO Sample accession number	GSM8792406	SHAMd8_39	control
	GEO Sample accession number	GSM8792407	SHAMd8_40	control
	GEO Sample accession number	GSM8792408	SHAMd8_41	control
	GEO Sample accession number	GSM8792409	SHAMd8_42	control
	GEO Sample accession number	GSM8792410	ALDARAd8_44	ALDARA
	GEO Sample accession number	GSM8792411	ALDARAd8_45	ALDARA
	GEO Sample accession number	GSM8792412	ALDARAd8_46	ALDARA
	GEO Sample accession number	GSM8792413	ALDARAd8_47	ALDARA
	GEO Sample accession number	GSM8792414	ALDARAd8_48	ALDARA
	GEO Sample accession number	GSM8792415	ALDARAd8_49	ALDARA
Species	human
Title	RNA-seq and flow-cytometry of conventional, scalp, and palmoplantar psoriasis reveal shared and distinct molecular pathways
Pulication status	Ahn R, Yan D, Chang HW, Lee K et al. RNA-seq and flow-cytometry of conventional, scalp, and palmoplantar psoriasis reveal shared and distinct molecular pathways. Sci Rep 2018 Jul 27;8(1):11368. PMID: 30054515
GEO Series accession number	GSE117405
Sample information	GEO Sample accession number	GSM3293900	C35	control
	GEO Sample accession number	GSM3293901	C37	control
	GEO Sample accession number	GSM3293902	C38	control
	GEO Sample accession number	GSM3293903	C39	control
	GEO Sample accession number	GSM3293904	C40	control
	GEO Sample accession number	GSM3293905	C41	control
	GEO Sample accession number	GSM3293906	C43	control
	GEO Sample accession number	GSM3293907	C44	control
	GEO Sample accession number	GSM3293908	C45	control
	GEO Sample accession number	GSM3293909	CP_1	lesion
	GEO Sample accession number	GSM3293910	CP_2	lesion
	GEO Sample accession number	GSM3293911	CP_3	lesion
	GEO Sample accession number	GSM3293912	CP_4	lesion
	GEO Sample accession number	GSM3293913	CP_5	lesion
	GEO Sample accession number	GSM3293914	CP_6	lesion
	GEO Sample accession number	GSM3293915	CP_7	lesion
	GEO Sample accession number	GSM3293916	CP_8	lesion
